# Proximity-dependent labeling identifies dendritic cells that drive the tumor-specific CD4^+^ T cell response

**DOI:** 10.1101/2022.10.25.513771

**Authors:** Aleksey Chudnovskiy, Tiago BR Castro, Sandra Nakandakari-Higa, Ang Cui, Chia-Hao Lin, Moshe Sade-Feldman, Brooke K. Phillips, Juhee Pae, Luka Mesin, Juliana Bortolatto, Lawrence D. Schweitzer, Giulia Pasqual, Li-Fan Lu, Nir Hacohen, Gabriel D. Victora

**Affiliations:** Laboratory of Lymphocyte Dynamics, The Rockefeller University, New York, NY, USA; The Francis Crick Institute, London, UK; Broad Institute of MIT and Harvard, Cambridge, MA, USA; Harvard School of Dental Medicine, Harvard University, Boston, MA, USA; Harvard Medical School, Boston, MA, USA; School of Biological Sciences, University of California, San Diego, La Jolla, CA, USA; Moores Cancer Center, University of California, San Diego, La Jolla, CA, USA; Laboratory of Synthetic Immunology, Oncology and Immunology Section, Department of Surgery Oncology and Gastroenterology, University of Padua, Padua, Italy; Veneto Institute of Oncology IOV-IRCCS, Padua, Italy; Center for Cancer Research, Massachusetts General Hospital, Boston, MA, USA

## Abstract

Dendritic cells (DCs) are uniquely capable of transporting tumoral antigens to tumor-draining lymph nodes (tdLNs), and also interact with effector T cells within the tumor microenvironment (TME) itself, mediating both natural antitumor immunity and the response to checkpoint blockade immunotherapy. Using LIPSTIC (Labeling Immune Partnerships by SorTagging Intercellular Contacts)-based single-cell transcriptomics, we identify individual DCs capable of presenting antigen to CD4^+^ T cells in the tdLN as well as inside the tumor microenvironment (TME). Our findings reveal that DCs with similar hyperactivated transcriptional phenotypes interact with helper T cells both within tumors and in the tdLN, and that checkpoint blockade drugs enhance these interactions. These findings show that a relatively small fraction of DCs is responsible for most of the antigen presentation within the tdLN and TME to both CD4^+^ and CD8^+^ tumor-specific T cells and that classical checkpoint blockade enhances CD40-driven DC activation at both sites.
