## Supplemental Spreadsheet 1 for "Proximity-dependent labeling identifies dendritic cells that drive the tumor-specific CD4^+^ T cell response"

### Sheet: Cluster0
p_val	avg_log2FC	pct.1	pct.2	p_val_adj	cluster	gene
3.6751e-39	2.22407	0.991	0.683	5.72764e-35	0	Cd40
1.21229e-34	1.60834	0.947	0.602	1.88936e-30	0	Lcp1
1.73897e-33	1.69883	0.991	0.808	2.71018e-29	0	Anxa2
1.7901e-33	1.24736	1	1	2.78987e-29	0	Actb
5.76534e-33	1.36509	0.991	0.887	8.98529e-29	0	Clic4
2.11055e-32	1.313	1	0.835	3.2893e-28	0	Srgn
1.46065e-30	1.56797	0.719	0.186	2.27642e-26	0	Mir155hg
5.03317e-30	1.45969	0.991	0.81	7.8442e-26	0	Serpinb9
3.03407e-29	1.75917	0.877	0.391	4.7286e-25	0	Cd86
6.14267e-29	1.66372	0.833	0.333	9.57335e-25	0	Cd82
1.78423e-25	1.1319	0.991	0.932	2.78072e-21	0	Bcl2a1b
3.7781e-25	1.07758	1	0.989	5.88817e-21	0	Calm1
7.53933e-25	2.37613	0.965	0.885	1.175e-20	0	Ccl22
3.42771e-24	1.00629	0.991	0.948	5.34209e-20	0	Cfl1
8.15819e-24	1.06394	0.693	0.219	1.27145e-19	0	Gpr183
1.79824e-23	1.12342	1	0.943	2.80256e-19	0	Wnk1
7.68971e-23	0.8767	0.912	0.464	1.19844e-18	0	Nrp2
1.30119e-22	1.07302	0.965	0.74	2.0279e-18	0	Cnn2
2.08113e-22	1.40331	0.719	0.262	3.24345e-18	0	Cd200
2.22769e-22	0.66298	0.605	0.172	3.47185e-18	0	Alcam
3.3647e-22	1.78978	0.553	0.152	5.24389e-18	0	Cd1d1
8.44689e-22	1.18519	0.456	0.086	1.31645e-17	0	Ccl9
1.96063e-21	1.19847	0.939	0.663	3.05564e-17	0	Tmem39a
1.44051e-20	1.03401	0.991	0.925	2.24504e-16	0	Bcl2a1d
4.12349e-20	2.15193	0.693	0.303	6.42646e-16	0	Ccl17
5.84128e-20	1.21162	0.921	0.704	9.10363e-16	0	Myl12a
5.93904e-20	0.811778	0.579	0.174	9.25599e-16	0	Sirpa
6.59341e-20	1.27217	0.877	0.568	1.02758e-15	0	Glipr2
1.06208e-19	0.884094	0.816	0.367	1.65525e-15	0	Flna
1.41592e-19	0.270713	0.421	0.084	2.20671e-15	0	Cd1d2
2.0524e-19	0.950506	0.974	0.792	3.19866e-15	0	Swap70
2.4587e-19	1.07554	0.895	0.604	3.83189e-15	0	Sema4a
2.80999e-19	0.772409	0.789	0.36	4.37937e-15	0	Igsf8
3.77296e-19	1.58316	0.693	0.326	5.88015e-15	0	Bcl2l1
1.54452e-18	0.820346	0.982	0.853	2.40713e-14	0	Myo1g
1.78909e-18	0.88004	0.982	0.801	2.7883e-14	0	Tspo
2.20805e-18	0.804388	0.991	0.964	3.44124e-14	0	Pfn1
4.80464e-18	1.11227	0.781	0.353	7.48803e-14	0	Ebi3
1.28312e-17	0.746366	0.535	0.158	1.99974e-13	0	Hcls1
1.43611e-17	0.577763	0.675	0.301	2.23817e-13	0	Cdk6
2.07277e-17	0.496059	0.5	0.147	3.23041e-13	0	Itgav
5.67949e-17	0.564178	0.982	0.912	8.85149e-13	0	RP23.398D18.4
6.82588e-17	0.904918	0.947	0.665	1.06381e-12	0	Cd44
9.59988e-17	0.756829	0.991	0.966	1.49614e-12	0	Actg1
2.1898e-16	0.628532	0.991	0.968	3.4128e-12	0	Psme2
2.48731e-16	0.591249	0.561	0.192	3.87647e-12	0	Il2ra
3.24338e-16	1.01235	0.886	0.606	5.05482e-12	0	Mlf2
3.56292e-16	0.835129	0.965	0.753	5.55281e-12	0	Ube2l6
4.17377e-16	0.844432	0.956	0.751	6.50482e-12	0	Arpc4
5.38174e-16	0.903904	0.991	0.839	8.38744e-12	0	Serpinb6b
5.5114e-16	0.703767	0.974	0.876	8.58951e-12	0	Msn
9.27084e-16	0.600862	0.491	0.156	1.44486e-11	0	Ccnd1
1.17213e-15	0.533642	0.491	0.143	1.82676e-11	0	Ggh
1.31117e-15	0.48732	0.991	0.959	2.04346e-11	0	Psme2b
1.34816e-15	0.591594	1	1	2.1011e-11	0	Fscn1
1.54454e-15	0.537214	0.456	0.124	2.40716e-11	0	Calcrl
1.61005e-15	1.08554	0.342	0.07	2.50927e-11	0	Ifitm3
1.65698e-15	0.858634	0.614	0.233	2.5824e-11	0	Tmem106a
2.06591e-15	0.76049	1	0.925	3.21972e-11	0	Ctsh
2.20691e-15	0.963366	0.789	0.471	3.43947e-11	0	Pvr
2.35139e-15	0.800121	0.632	0.251	3.66464e-11	0	Bhlhe40
2.5149e-15	0.842823	0.904	0.686	3.91948e-11	0	Fam129a
2.62689e-15	1.77648	0.342	0.072	4.09401e-11	0	Ccl6
3.34713e-15	1.25939	0.377	0.093	5.2165e-11	0	Tnfsf9
6.07757e-15	0.570182	0.561	0.201	9.4719e-11	0	Rhof
6.13464e-15	0.866231	1	0.984	9.56083e-11	0	Marcksl1
6.43562e-15	0.815679	0.956	0.871	1.00299e-10	0	Myl6
8.1997e-15	0.981008	0.868	0.579	1.27792e-10	0	Tubb2a
8.32229e-15	0.407012	0.535	0.181	1.29703e-10	0	Sema7a
9.41829e-15	0.821994	1	0.986	1.46784e-10	0	Cst3
1.04883e-14	1.02198	0.711	0.36	1.6346e-10	0	Plscr1
2.97961e-14	0.726912	0.982	0.853	4.64373e-10	0	Socs2
3.99999e-14	0.81706	0.947	0.794	6.23399e-10	0	Arpc2
4.47709e-14	0.45905	0.579	0.208	6.97754e-10	0	Tdrd7
7.31969e-14	0.598601	0.982	0.848	1.14077e-09	0	Capzb
8.72353e-14	0.903331	0.711	0.36	1.35956e-09	0	Cd274
9.96044e-14	0.838609	0.36	0.088	1.55233e-09	0	Tnf
1.21139e-13	0.699727	0.825	0.518	1.88796e-09	0	Atp6v0a1
1.48122e-13	0.706378	0.412	0.124	2.30848e-09	0	Cd302
1.53994e-13	0.631306	0.219	0.027	2.39999e-09	0	Foxh1
1.66699e-13	0.722381	0.982	0.76	2.598e-09	0	Txn1
3.33826e-13	1.0211	0.737	0.428	5.20267e-09	0	Coro1a
3.52027e-13	0.620777	0.982	0.891	5.48634e-09	0	Arpc5
3.56929e-13	0.887761	0.465	0.158	5.56274e-09	0	H2.DMa
3.60331e-13	0.890767	0.991	0.91	5.61575e-09	0	Icam1
4.01149e-13	0.509254	0.825	0.545	6.25191e-09	0	AC167036.4
4.01264e-13	0.675575	0.947	0.885	6.25369e-09	0	Arpc1b
4.30533e-13	0.670328	0.702	0.36	6.70985e-09	0	Ehd1
4.48987e-13	0.390667	0.325	0.077	6.99746e-09	0	RP23.454A11.1
5.79185e-13	0.927227	0.842	0.557	9.0266e-09	0	Tpm4
5.89934e-13	0.73518	0.553	0.217	9.19413e-09	0	Slc25a1
7.21332e-13	0.840585	0.368	0.102	1.1242e-08	0	RP23.101F14.3
9.52183e-13	0.256799	0.439	0.136	1.48398e-08	0	Col27a1
1.49443e-12	0.83532	0.991	0.905	2.32907e-08	0	Ctsz
1.80675e-12	0.697715	0.86	0.563	2.81582e-08	0	Cdc42ep3
2.07252e-12	0.822666	0.737	0.362	3.23002e-08	0	Dbi
2.26465e-12	0.562509	0.526	0.222	3.52946e-08	0	Ece1
3.91641e-12	0.536554	0.904	0.64	6.10372e-08	0	Sp110
4.2221e-12	0.627994	0.956	0.851	6.58015e-08	0	Sri
5.3009e-12	0.763923	0.939	0.762	8.26146e-08	0	Sec11c
9.2116e-12	0.770169	0.588	0.26	1.43563e-07	0	Ctsc
1.06743e-11	1.26235	0.386	0.122	1.6636e-07	0	H2.DMb2
1.30079e-11	0.689336	0.939	0.857	2.02728e-07	0	Wdr1
1.94441e-11	0.574313	0.939	0.756	3.03036e-07	0	Rab8b
2.02892e-11	0.342629	1	1	3.16208e-07	0	Tmsb4x
2.20176e-11	0.705199	1	0.934	3.43144e-07	0	Cd83
2.87522e-11	0.822866	0.167	0.018	4.48103e-07	0	Dll4
2.99763e-11	0.554535	0.404	0.14	4.6718e-07	0	Nr2f6
3.59349e-11	0.526404	0.833	0.529	5.60046e-07	0	Ccdc50
4.374e-11	0.837298	0.947	0.706	6.81689e-07	0	Tagln2
4.98972e-11	0.679488	0.851	0.588	7.77648e-07	0	Atxn7l1
5.26913e-11	1.10515	0.237	0.045	8.21194e-07	0	Serpinb9b
5.6212e-11	0.536464	0.228	0.041	8.76064e-07	0	Clec7a
6.3187e-11	0.373597	0.509	0.213	9.84769e-07	0	Antxr2
7.52011e-11	0.811519	0.939	0.762	1.17201e-06	0	Tnfaip3
8.17744e-11	0.633005	1	0.995	1.27445e-06	0	Nfkbia
9.62872e-11	0.644178	0.965	0.814	1.50064e-06	0	Prex1
1.03005e-10	0.634643	0.868	0.615	1.60533e-06	0	AC123856.2
1.36691e-10	0.755653	0.342	0.102	2.13033e-06	0	Procr
1.48609e-10	0.714631	0.789	0.464	2.31606e-06	0	Fas
1.50902e-10	0.455689	0.325	0.093	2.3518e-06	0	Lilrb4a
1.65899e-10	0.65085	0.728	0.4	2.58554e-06	0	Tkt
1.73205e-10	0.408445	0.474	0.219	2.69939e-06	0	Rapgef2
1.73634e-10	0.360789	0.684	0.382	2.70608e-06	0	Jag1
1.93283e-10	1.15959	0.982	0.971	3.01231e-06	0	Cd74
2.33382e-10	0.55837	0.868	0.618	3.63726e-06	0	Rasa2
2.75006e-10	0.669051	0.544	0.271	4.28597e-06	0	Tmem173
2.95526e-10	0.511664	0.553	0.258	4.60578e-06	0	Csf1
3.11186e-10	0.617381	0.982	0.889	4.84983e-06	0	Nudt17
3.1622e-10	0.600202	0.965	0.903	4.92828e-06	0	Gapdh
3.45898e-10	0.408424	0.289	0.077	5.39083e-06	0	Lactb
3.48213e-10	0.369849	1	1	5.4269e-06	0	H2.D1
3.94219e-10	0.798308	0.553	0.247	6.1439e-06	0	Slc7a6
3.98584e-10	0.797858	0.921	0.817	6.21193e-06	0	Irf1
4.5489e-10	0.43046	0.667	0.38	7.08946e-06	0	St3gal1
4.99604e-10	0.767351	0.737	0.459	7.78633e-06	0	Idi1
5.06628e-10	0.392701	0.746	0.432	7.8958e-06	0	Myo1c
6.57704e-10	0.598096	0.974	0.898	1.02503e-05	0	Pdcd4
7.04862e-10	0.530926	0.956	0.794	1.09853e-05	0	Mob3a
1.02833e-09	0.625315	0.816	0.568	1.60266e-05	0	Lgmn
1.11534e-09	0.349152	0.719	0.437	1.73826e-05	0	RP23.328G14.1
1.51203e-09	0.56029	0.667	0.364	2.3565e-05	0	Stk17b
1.65355e-09	0.454451	0.5	0.231	2.57706e-05	0	Palld
1.97501e-09	0.68965	0.825	0.622	3.07806e-05	0	Il2rg
1.9997e-09	0.80663	0.421	0.165	3.11654e-05	0	Cxcl1
2.16797e-09	0.563351	1	0.971	3.37878e-05	0	Il4i1
2.52261e-09	0.554004	0.842	0.629	3.93149e-05	0	Sh3bgrl
2.73679e-09	0.442299	0.798	0.477	4.26528e-05	0	Tbc1d1
2.79235e-09	0.408322	0.202	0.041	4.35187e-05	0	Btla
2.83877e-09	0.694438	0.754	0.473	4.42423e-05	0	Ptpn6
2.97665e-09	0.502521	0.991	0.91	4.63911e-05	0	Actr3
3.21569e-09	0.405104	0.956	0.955	5.01165e-05	0	RP24.230J14.5
3.68282e-09	0.57931	0.737	0.477	5.73967e-05	0	Calm3
3.90651e-09	0.26456	0.43	0.172	6.0883e-05	0	Cd80
4.68319e-09	0.536384	0.579	0.319	7.29876e-05	0	Ralb
4.82913e-09	0.484784	0.904	0.726	7.52619e-05	0	Ktn1
5.18248e-09	0.367897	0.789	0.498	8.0769e-05	0	Sh3kbp1
5.41346e-09	0.746439	0.605	0.312	8.43687e-05	0	Mrps6
6.63902e-09	0.661078	0.544	0.265	0.000103469	0	Sptlc2
6.66473e-09	0.44268	0.211	0.045	0.00010387	0	RP24.127M20.2
6.92258e-09	0.341073	0.588	0.301	0.000107888	0	Trps1
7.3753e-09	0.433288	0.605	0.324	0.000114944	0	Adprh
7.59256e-09	0.329955	0.939	0.749	0.00011833	0	Pim1
7.86446e-09	0.287498	0.728	0.419	0.000122568	0	Tcf4
8.21283e-09	0.599659	0.947	0.774	0.000127997	0	Bcl2a1a
1.36332e-08	0.607216	0.754	0.482	0.000212474	0	Arhgap1
1.69509e-08	0.42743	0.991	0.932	0.00026418	0	Itm2c
1.85677e-08	0.250766	0.193	0.041	0.000289377	0	Dram1
1.90668e-08	0.527765	0.991	0.882	0.000297156	0	Ifi30
1.97617e-08	0.371678	0.5	0.224	0.000307986	0	Rnf14
2.28615e-08	0.256646	0.877	0.633	0.000356297	0	Snn
2.29435e-08	0.576288	0.711	0.452	0.000357574	0	Myadm
2.3881e-08	0.523473	0.763	0.489	0.000372185	0	Lad1
2.72475e-08	0.533248	0.693	0.421	0.000424653	0	Rsu1
2.95502e-08	0.543475	0.833	0.579	0.00046054	0	Pirb
3.53688e-08	0.727332	0.693	0.45	0.000551222	0	Ifitm2
3.57037e-08	0.446988	0.412	0.186	0.000556442	0	Adap1
3.94502e-08	0.572491	0.711	0.448	0.000614831	0	Map2k1
4.17332e-08	0.393297	0.605	0.335	0.000650412	0	Zyx
4.25707e-08	0.768231	0.675	0.425	0.000663464	0	Glrx
5.97268e-08	0.318613	0.474	0.215	0.000930842	0	Tnfrsf14
6.74766e-08	0.370559	0.263	0.084	0.00105162	0	Gm16712
8.57754e-08	0.746254	0.868	0.722	0.00133681	0	Sdc4
8.81295e-08	0.454769	0.702	0.432	0.0013735	0	Inpp5b
1.0538e-07	0.328632	0.614	0.355	0.00164235	0	Sowahc
1.15362e-07	0.306088	1	0.995	0.00179792	0	Lsp1
1.24495e-07	0.59036	0.904	0.715	0.00194026	0	Rps27l
1.63152e-07	0.409878	0.702	0.482	0.00254273	0	Prkx
1.68742e-07	0.323607	0.737	0.473	0.00262985	0	Arhgap28
1.71856e-07	0.425769	0.982	0.925	0.00267838	0	Cdc42
1.88562e-07	0.519478	0.518	0.258	0.00293874	0	Emp3
1.93887e-07	0.288493	0.632	0.367	0.00302174	0	Edem1
1.95562e-07	0.400963	0.553	0.294	0.00304784	0	Atp6v1a
1.97284e-07	1.08839	0.912	0.794	0.00307467	0	H2.Eb1
2.02304e-07	0.522378	0.491	0.258	0.0031529	0	Rrbp1
2.15198e-07	0.462133	0.395	0.174	0.00335386	0	Plk2
2.33581e-07	0.366021	0.553	0.294	0.00364035	0	Il10ra
2.60996e-07	0.651747	0.605	0.353	0.00406762	0	Fdps
2.62299e-07	0.282767	0.456	0.219	0.00408793	0	Dennd3
2.63782e-07	0.360407	0.298	0.115	0.00411104	0	Pira2
2.69471e-07	0.403448	0.877	0.733	0.00419971	0	Slc39a1
2.76968e-07	0.393942	0.553	0.308	0.00431654	0	Nfkbiz
2.80384e-07	0.336052	0.535	0.281	0.00436978	0	Ptpn1
3.18807e-07	0.470174	0.316	0.124	0.00496861	0	Nrros
3.47568e-07	0.717303	0.193	0.048	0.00541685	0	Il27
3.54636e-07	0.60714	0.965	0.887	0.005527	0	Apol7c
3.54935e-07	0.49589	0.447	0.222	0.00553166	0	Eif1a
4.47816e-07	0.339882	0.895	0.695	0.00697922	0	Ly75
4.52419e-07	0.340702	0.912	0.681	0.00705094	0	Sp140
5.09013e-07	0.43494	0.807	0.606	0.00793297	0	Sel1l
5.53016e-07	0.289137	0.237	0.075	0.00861876	0	Sms
5.81594e-07	0.354093	0.193	0.052	0.00906414	0	Socs3
6.35171e-07	0.489136	0.833	0.643	0.00989914	0	Necap2
6.61016e-07	0.680501	0.746	0.532	0.0103019	0	Abracl
6.61641e-07	0.472571	0.807	0.57	0.0103117	0	Lpcat1
6.69818e-07	2.05639	0.746	0.645	0.0104391	0	H2.Ab1
7.70505e-07	1.00219	0.921	0.821	0.0120083	0	H2.Aa
7.70722e-07	0.458039	0.939	0.848	0.0120117	0	Arhgdia
7.75298e-07	0.258344	0.614	0.364	0.012083	0	Plxnd1
8.20047e-07	0.288938	0.263	0.093	0.0127804	0	Pkmyt1
8.83994e-07	0.542037	0.482	0.249	0.013777	0	Casp4
9.10264e-07	1.0268	0.649	0.421	0.0141865	0	Cd81
1.0091e-06	0.494835	0.342	0.147	0.0157269	0	Cnn3
1.00916e-06	0.257899	0.281	0.1	0.0157278	0	Lilr4b
1.11319e-06	0.269269	0.202	0.059	0.017349	0	Rnu3b4
1.11319e-06	0.269269	0.202	0.059	0.017349	0	Rnu3b2
1.11319e-06	0.269269	0.202	0.059	0.017349	0	Rnu3b3.1
1.11319e-06	0.269269	0.202	0.059	0.017349	0	Rnu3b1.1
1.17978e-06	0.635809	0.737	0.475	0.0183868	0	Fabp5
1.25504e-06	0.535955	0.579	0.328	0.0195597	0	Eif3i
1.64445e-06	0.381867	0.175	0.045	0.0256287	0	RP23.168E14.7
1.65362e-06	0.438871	0.456	0.238	0.0257716	0	Nfkbid
1.69699e-06	0.453862	0.956	0.88	0.0264477	0	Nlrc5
1.75923e-06	0.502903	0.649	0.412	0.0274176	0	Asah1
1.82005e-06	0.397848	0.465	0.242	0.0283655	0	Tmem120b
2.00762e-06	0.311208	0.64	0.43	0.0312888	0	Insig1
2.07117e-06	0.526516	0.737	0.527	0.0322791	0	RP23.289H16.2
2.2008e-06	0.254789	0.175	0.048	0.0342994	0	Sh2d4a
2.36521e-06	0.336446	0.57	0.367	0.0368619	0	RP23.105M20.1
2.52847e-06	0.253482	0.289	0.122	0.0394061	0	Klf7
2.64888e-06	0.550284	0.184	0.052	0.0412828	0	Cd70
2.70422e-06	0.373271	0.412	0.217	0.0421453	0	RP24.263E2.7
2.86573e-06	0.571391	0.342	0.154	0.0446625	0	RP24.159O13.1
2.91905e-06	0.311179	0.342	0.163	0.0454934	0	Isg15
3.02771e-06	0.401325	0.439	0.224	0.0471868	0	Mtmr14
3.18823e-06	0.371238	0.895	0.742	0.0496886	0	Pik3r5

### Sheet: Cluster1
p_val	avg_log2FC	pct.1	pct.2	p_val_adj	cluster	gene
8.7561e-19	0.279412	0.311	0.041	1.36464e-14	1	Hap1
9.75006e-19	0.878946	1	0.998	1.51955e-14	1	Cep85
1.40036e-18	0.871876	1	1	2.18246e-14	1	RP24.378G4.3
5.54145e-18	0.740938	0.983	0.989	8.63634e-14	1	Fth1
3.80302e-17	0.51231	0.303	0.043	5.92701e-13	1	Kit
1.04255e-16	0.862933	0.983	0.906	1.62481e-12	1	Mxd1
2.27083e-16	0.736113	0.992	0.998	3.53909e-12	1	Apobec3
4.83011e-16	0.288305	0.403	0.098	7.52773e-12	1	Sspo
6.28872e-16	0.661654	0.975	0.991	9.80097e-12	1	Rps27
2.91117e-15	1.17687	0.874	0.563	4.53706e-11	1	Mfge8
4.14111e-15	0.588325	1	0.998	6.45392e-11	1	RP24.458F14.4
6.42922e-15	0.573878	1	1	1.00199e-10	1	Malat1
8.77828e-14	0.947041	0.261	0.043	1.36809e-09	1	Pglyrp1
9.31707e-14	1.02538	1	0.984	1.45207e-09	1	Ccl5
5.27709e-13	0.951679	0.891	0.686	8.22435e-09	1	Csf2rb2
2.90087e-11	0.610647	1	0.968	4.521e-07	1	mt.Nd1
3.01582e-11	0.896689	0.899	0.824	4.70015e-07	1	Eif4a2
1.56653e-10	0.702894	0.538	0.268	2.44143e-06	1	Rgl2
2.89893e-10	0.53158	0.966	0.959	4.51799e-06	1	Rps27rt
7.42445e-10	1.21355	0.765	0.593	1.1571e-05	1	Tsc22d3
1.17156e-09	0.429151	0.992	0.998	1.82587e-05	1	RP24.142P6.5
1.71616e-09	0.4617	1	0.998	2.67464e-05	1	RP23.359B23.11
1.8235e-09	0.596594	0.95	0.922	2.84192e-05	1	Ptma
2.59406e-09	0.319738	0.126	0.011	4.04284e-05	1	Mipol1
3.35525e-09	0.386986	1	0.998	5.22916e-05	1	Fau
6.07329e-09	0.385282	0.992	0.986	9.46522e-05	1	Rps23
8.016e-09	0.807793	0.857	0.796	0.000124929	1	Cd52
1.57851e-08	0.359348	0.681	0.444	0.00024601	1	RP23.20K24.9
2.6436e-08	0.313558	0.361	0.146	0.000412005	1	Per3
2.94098e-08	0.659512	0.294	0.101	0.000458352	1	Anxa1
3.54379e-08	0.606495	0.345	0.133	0.0005523	1	Cdh2
4.012e-08	0.479	1	0.995	0.000625271	1	Chd9
4.82601e-08	0.619765	0.899	0.847	0.000752133	1	Tmem181b.ps
5.83351e-08	0.700304	0.975	0.961	0.000909153	1	mt.Cytb
6.69848e-08	0.576931	0.958	0.895	0.00104396	1	Birc6
7.00266e-08	0.858293	0.529	0.325	0.00109136	1	Cx3cl1
8.75193e-08	0.300763	0.109	0.011	0.00136399	1	RP24.142B15.5
1.30015e-07	0.684172	0.916	0.817	0.00202628	1	Csf2rb
1.50936e-07	0.568969	0.84	0.659	0.00235233	1	RP23.8J15.7
1.63507e-07	0.742119	0.933	0.783	0.00254826	1	RP23.8J15.6
1.66912e-07	0.320314	0.126	0.018	0.00260132	1	Npy1r
1.75915e-07	0.80798	0.294	0.108	0.00274163	1	Asprv1
1.77325e-07	0.339921	0.126	0.018	0.0027636	1	Sult1a1
2.5249e-07	0.633968	0.311	0.128	0.00393506	1	Usp11
3.23376e-07	0.387881	0.992	0.986	0.00503981	1	Rps23.ps1
3.94117e-07	0.518213	0.891	0.924	0.00614232	1	Pfdn5
5.50185e-07	0.849868	0.353	0.165	0.00857463	1	Gm2564
6.27648e-07	0.763061	0.689	0.565	0.0097819	1	Arc
6.58258e-07	0.594523	0.403	0.206	0.010259	1	Cep162
7.1233e-07	0.258347	0.134	0.025	0.0111017	1	Cnr2
8.22011e-07	0.354687	0.168	0.041	0.012811	1	RP23.32L5.5
1.03493e-06	0.881331	0.244	0.085	0.0161294	1	Ly6e
1.05968e-06	0.588614	0.261	0.098	0.0165152	1	Ppcdc
1.14104e-06	0.522426	0.613	0.4	0.0177831	1	Akap8l
1.19171e-06	0.563089	0.857	0.817	0.0185729	1	Cnbp
1.22332e-06	0.278277	1	1	0.0190654	1	Rpl18a
1.38607e-06	0.501145	0.966	0.947	0.021602	1	Laptm5
1.46625e-06	0.540046	1	0.986	0.0228515	1	Ddx5
1.54978e-06	0.462513	0.924	0.966	0.0241533	1	Rpl27.ps3
1.86981e-06	0.674617	0.857	0.787	0.0291409	1	Fam53b
1.92086e-06	0.389016	0.269	0.101	0.0299367	1	Cadm1
1.94941e-06	0.772087	0.303	0.135	0.0303816	1	Rmnd1
2.48576e-06	0.443391	0.218	0.073	0.0387405	1	Flt3l
2.77529e-06	0.564224	0.924	0.87	0.0432529	1	mt.Nd4
2.97643e-06	0.754243	0.336	0.16	0.0463877	1	Chchd7
3.20093e-06	0.458556	0.966	0.975	0.0498865	1	Rplp2
4.72551e-24	0.548297	0.364	0.039	7.3647e-20	2	Adgre4

### Sheet: Cluster2
p_val	avg_log2FC	pct.1	pct.2	p_val_adj	cluster	gene
2.241e-22	0.813281	0.559	0.132	3.49259e-18	2	Ehf
4.26117e-22	1.00711	0.576	0.148	6.64103e-18	2	Capg
3.3902e-18	1.17299	0.653	0.244	5.28363e-14	2	S100a10
4.1405e-18	1.14945	0.924	0.644	6.45297e-14	2	Cstb
1.63848e-17	0.412257	0.602	0.224	2.55357e-13	2	Slc7a11
1.86211e-17	0.729206	0.983	0.863	2.9021e-13	2	RP24.228M19.1
2.6733e-17	1.00341	0.856	0.441	4.16634e-13	2	Fabp5
3.31066e-17	0.78356	0.822	0.432	5.15967e-13	2	Nme2
2.55755e-16	0.753231	0.771	0.324	3.98594e-12	2	C1qbp
3.79163e-15	0.922989	0.856	0.468	5.90925e-11	2	Gsto1
4.17123e-15	0.604203	0.203	0.016	6.50086e-11	2	Tarm1
4.8079e-15	0.514097	1	0.995	7.49311e-11	2	Ppia
5.00952e-15	0.521594	1	1	7.80734e-11	2	Eef1a1
8.48688e-15	0.66312	0.992	0.925	1.32268e-10	2	Rps2
1.4843e-14	0.431309	0.636	0.251	2.31328e-10	2	RP24.482L4.2
1.60358e-14	0.451656	0.983	0.863	2.49918e-10	2	Rpl35
3.30267e-14	0.690901	0.992	0.913	5.1472e-10	2	Rps8
4.21195e-14	0.42559	0.525	0.176	6.56432e-10	2	Zeb2
1.08541e-13	0.705207	0.559	0.208	1.69162e-09	2	Apobec1
1.26686e-13	0.480966	1	0.993	1.9744e-09	2	RP23.128A11.5
3.50675e-13	0.506587	0.686	0.32	5.46527e-09	2	RP24.482L4.3
4.08092e-13	0.547687	1	0.957	6.36011e-09	2	Rpl4
4.66802e-13	0.489286	1	0.991	7.27512e-09	2	Rplp0
8.04535e-13	0.386583	1	1	1.25387e-08	2	Tmsb4x
1.11509e-12	0.388264	0.28	0.055	1.73787e-08	2	Klri1
2.02478e-12	0.510432	0.534	0.21	3.15562e-08	2	Blnk
2.05092e-12	0.903516	0.89	0.537	3.19636e-08	2	Gpx1
2.14513e-12	0.724545	0.754	0.406	3.34318e-08	2	Fgl2
2.83434e-12	0.398862	0.331	0.084	4.41732e-08	2	Lilr4b
3.1224e-12	0.523693	1	0.947	4.86626e-08	2	RP23.263B18.4
3.63558e-12	0.942573	0.669	0.306	5.66605e-08	2	Fxyd2
4.11665e-12	0.535047	1	1	6.41579e-08	2	Ftl1
4.84787e-12	0.769746	0.339	0.089	7.55541e-08	2	Fcgr2b
7.52784e-12	0.520015	1	0.982	1.17321e-07	2	Rpl13
8.54164e-12	0.616147	0.975	0.84	1.33121e-07	2	Hnrnpa1
1.11088e-11	0.504995	1	0.945	1.7313e-07	2	Rps26.ps1
1.23904e-11	0.620214	0.576	0.242	1.93105e-07	2	Ctsa
1.47588e-11	0.684257	0.873	0.543	2.30016e-07	2	S100a4
1.60563e-11	0.652199	0.975	0.836	2.50238e-07	2	Rpl28.ps1
1.63882e-11	0.500531	1	0.957	2.55409e-07	2	Rps26
3.39859e-11	0.618342	0.347	0.103	5.2967e-07	2	Pld4
3.52913e-11	0.55752	0.958	0.66	5.50015e-07	2	Cd44
4.10744e-11	0.667545	1	0.952	6.40144e-07	2	Tspan3
4.17562e-11	0.662982	0.788	0.422	6.50771e-07	2	Ifitm2
4.35956e-11	0.713832	0.712	0.386	6.79437e-07	2	Glipr1
4.91322e-11	0.467941	0.992	0.927	7.65726e-07	2	AC116713.2
7.8074e-11	0.949802	0.356	0.114	1.21678e-06	2	Aldh1a2
1.02137e-10	0.958772	0.475	0.196	1.5918e-06	2	Gngt2
1.22037e-10	0.374963	1	0.954	1.90195e-06	2	AC120860.1
2.03557e-10	0.711713	0.975	0.842	3.17244e-06	2	Psap
3.65265e-10	0.46215	1	0.963	5.69266e-06	2	Rpl6
3.85637e-10	0.443128	1	0.982	6.01015e-06	2	Rps4x
4.06889e-10	0.452014	1	0.973	6.34136e-06	2	Sh3bgrl3
4.23082e-10	0.536828	0.975	0.929	6.59374e-06	2	Ostf1
4.47472e-10	0.492218	1	0.977	6.97385e-06	2	Rpl10
5.93902e-10	0.562685	0.966	0.852	9.25596e-06	2	Rpl7a
6.94824e-10	0.324796	0.568	0.244	1.08288e-05	2	Nop10
8.55552e-10	0.503631	0.992	0.868	1.33338e-05	2	Rpl10a
9.88657e-10	0.450354	1	0.989	1.54082e-05	2	AC110186.1
1.02947e-09	0.380558	1	0.995	1.60443e-05	2	RP23.44G15.5
1.17123e-09	0.446515	0.992	0.861	1.82536e-05	2	AC102906.1
1.38874e-09	0.335823	0.822	0.484	2.16436e-05	2	Nrp2
1.47476e-09	0.584525	0.975	0.842	2.29842e-05	2	Rpl28
1.92431e-09	0.47375	1	0.977	2.99903e-05	2	RP23.68E4.3
1.96578e-09	0.473359	0.805	0.475	3.06366e-05	2	Taldo1
2.00087e-09	0.405292	1	0.954	3.11835e-05	2	Rpl21
2.17659e-09	0.411007	1	0.982	3.39222e-05	2	Rps6
2.24155e-09	0.335413	0.898	0.724	3.49345e-05	2	RP23.58N8.1
2.3082e-09	0.529301	0.661	0.356	3.59732e-05	2	Eno1
2.80866e-09	0.394638	0.449	0.174	4.3773e-05	2	Pid1
4.80741e-09	0.625163	0.314	0.103	7.49235e-05	2	Sod3
4.82567e-09	0.488977	1	0.959	7.52081e-05	2	Rps25
6.04768e-09	0.563548	0.975	0.877	9.42531e-05	2	Arpc1b
8.31628e-09	0.467827	0.992	0.852	0.000129609	2	Rpl10a.ps1
8.48419e-09	0.35641	0.305	0.096	0.000132226	2	Lilrb4a
9.26205e-09	0.607668	0.924	0.703	0.000144349	2	Rgs10
9.76189e-09	0.298352	0.186	0.034	0.000152139	2	RP23.148P12.6
1.00698e-08	0.301308	0.856	0.543	0.000156938	2	Ywhab
1.15744e-08	0.384477	0.492	0.228	0.000180387	2	Sulf2
1.17927e-08	0.510609	0.992	0.856	0.000183789	2	Rps18
1.2395e-08	0.600474	0.975	0.842	0.000193177	2	S100a11
1.72121e-08	0.512258	0.898	0.683	0.000268251	2	Ak2
1.8859e-08	0.492117	0.72	0.427	0.000293918	2	Hspe1
3.96307e-08	0.476503	0.992	0.92	0.000617644	2	Rpl35a
4.04503e-08	0.665041	0.992	0.973	0.000630418	2	Il4i1
4.47531e-08	0.423493	1	0.913	0.000697478	2	Rps28
5.3246e-08	0.611397	0.949	0.737	0.000829839	2	Rps17
6.90603e-08	0.26926	0.805	0.505	0.0010763	2	mt.Nd6
7.45202e-08	0.406742	0.72	0.422	0.0011614	2	Cdc42se2
9.34008e-08	0.417383	1	0.963	0.00145565	2	Rpl23
1.1549e-07	0.264318	0.305	0.107	0.00179991	2	Lmo4
1.27563e-07	0.407769	0.992	0.963	0.00198808	2	Rpl7
1.43476e-07	0.562645	0.983	0.934	0.00223607	2	Vim
1.47856e-07	0.269655	0.559	0.315	0.00230434	2	St5
1.59758e-07	0.429285	1	0.973	0.00248983	2	Rps27a
1.69653e-07	0.510898	0.949	0.737	0.00264404	2	RP23.460F17.1
1.72418e-07	0.29639	0.39	0.169	0.00268714	2	Nsf
1.79042e-07	0.399347	0.983	0.945	0.00279036	2	Tpt1.ps3
1.88873e-07	0.377326	1	0.968	0.00294359	2	Rps6.ps4
1.90407e-07	0.332617	0.627	0.338	0.00296749	2	Colgalt1
2.54433e-07	0.544439	0.288	0.1	0.00396533	2	Noxo1
2.67126e-07	0.558063	0.898	0.708	0.00416316	2	Anxa4
2.79339e-07	0.508096	0.534	0.272	0.0043535	2	Ctsc
3.20424e-07	0.427136	0.568	0.295	0.00499381	2	Sumo3
3.38689e-07	0.386149	0.992	0.92	0.00527847	2	Rpl14
3.44528e-07	0.454694	0.992	0.936	0.00536947	2	Rpl8
3.4682e-07	0.571746	0.881	0.646	0.00540519	2	Fcer1g
3.83384e-07	0.462964	0.525	0.269	0.00597505	2	Lgals3
4.10869e-07	0.406398	0.992	0.833	0.00640339	2	RP23.235E15.1
4.75002e-07	0.507223	0.602	0.324	0.00740291	2	Ccl17
5.02083e-07	0.48787	0.966	0.888	0.00782497	2	Ifi30
6.01003e-07	0.300261	0.356	0.148	0.00936664	2	Oxct1
6.34833e-07	0.485167	1	0.943	0.00989387	2	Rpl15
6.80745e-07	0.997104	0.856	0.751	0.0106094	2	RP23.188D8.4
7.11427e-07	0.398205	0.992	0.854	0.0110876	2	Rps20
7.13712e-07	0.355471	0.458	0.212	0.0111232	2	Sptssa
7.18457e-07	0.542964	0.644	0.384	0.0111972	2	Dbi
7.65902e-07	0.38008	0.932	0.769	0.0119366	2	Vamp8
8.35485e-07	0.3205	0.407	0.187	0.013021	2	Fam105a
8.8838e-07	0.367196	1	0.984	0.0138454	2	Rpl26
1.01609e-06	0.340773	0.5	0.249	0.0158357	2	Lsm8
1.11018e-06	0.379342	0.992	0.934	0.0173022	2	Rps27a.ps2
1.23285e-06	0.482264	0.983	0.865	0.0192139	2	Npm1
1.34521e-06	0.472962	0.585	0.324	0.0209651	2	Eif3i
1.36411e-06	0.458719	0.763	0.47	0.0212596	2	Hn1
1.40191e-06	0.342129	0.669	0.4	0.0218488	2	Ncoa4
1.5563e-06	0.380366	0.424	0.201	0.0242549	2	Polr2j
1.57172e-06	0.310421	1	0.982	0.0244952	2	RP23.4P23.3
1.63717e-06	0.468769	0.864	0.699	0.0255153	2	Fam32a
1.83876e-06	0.388628	0.441	0.242	0.0286571	2	Lmna
1.91735e-06	0.500914	0.966	0.779	0.0298818	2	Rps12l1
2.00893e-06	0.486163	0.907	0.733	0.0313092	2	Rpl36a
2.03106e-06	0.25955	0.627	0.372	0.0316541	2	H2afj
2.24295e-06	0.263282	0.593	0.333	0.0349564	2	Tmod3
2.39908e-06	0.401402	0.322	0.142	0.0373897	2	Prdm1
2.42579e-06	1.00045	0.686	0.514	0.0378059	2	Clu
2.53e-06	0.613092	0.381	0.176	0.0394301	2	Gm44364
2.87174e-06	0.332175	0.288	0.112	0.0447561	2	Pin4
2.96708e-06	0.335453	0.246	0.087	0.0462419	2	Acot13
3.02769e-06	0.352085	0.992	0.968	0.0471865	2	Rps11
3.06664e-06	0.389036	1	0.991	0.0477936	2	Itm2b
3.15328e-06	0.256921	0.517	0.256	0.0491439	2	S100a1

### Sheet: Cluster3
p_val	avg_log2FC	pct.1	pct.2	p_val_adj	cluster	gene
1.49017e-36	1.4537	1	0.984	2.32242e-32	3	Epsti1
4.10012e-35	1.61544	0.833	0.283	6.39004e-31	3	Laptm4b
5.53962e-27	1.37221	0.965	0.731	8.6335e-23	3	Txndc17
1.10394e-23	1.57665	0.781	0.303	1.72049e-19	3	Tnfrsf4
2.252e-22	0.985573	0.5	0.106	3.50974e-18	3	Smagp
8.97891e-22	1.29481	0.825	0.484	1.39936e-17	3	Mthfd2
9.51813e-22	1.28787	0.947	0.665	1.4834e-17	3	Dnase1l3
2.1101e-21	0.964324	0.807	0.353	3.28859e-17	3	Ttc39a
7.48277e-21	0.406212	0.772	0.33	1.16619e-16	3	Iqsec1
9.82834e-21	1.04921	0.921	0.762	1.53175e-16	3	Zmynd15
3.62276e-20	0.933205	0.991	0.867	5.64607e-16	3	Gadd45b
3.75589e-20	1.26321	0.991	0.921	5.85355e-16	3	Gas5
2.02453e-19	0.677004	0.465	0.102	3.15524e-15	3	Cptp
5.94145e-19	0.693879	1	0.998	9.25976e-15	3	Ubb
1.54671e-18	0.838283	0.974	0.751	2.41055e-14	3	Gtpbp1
1.84895e-17	0.99754	0.956	0.767	2.88159e-13	3	Txn1
2.48992e-16	0.876976	0.614	0.233	3.88054e-12	3	Pygl
1.11938e-15	0.921366	1	0.984	1.74455e-11	3	Ccl5
1.17432e-15	0.352342	1	1	1.83018e-11	3	B2m
2.02484e-15	0.570054	1	0.971	3.15572e-11	3	Psme1
2.07006e-15	0.950188	0.956	0.934	3.22619e-11	3	Sod1
2.78524e-15	0.562062	0.5	0.149	4.34079e-11	3	Cmc2
4.38496e-15	1.47537	0.667	0.319	6.83396e-11	3	Bcl2l14
4.60414e-15	0.512243	0.333	0.063	7.17556e-11	3	Esam
1.09669e-14	0.821441	0.965	0.787	1.70919e-10	3	Tap1
1.26066e-14	0.611403	1	0.925	1.96474e-10	3	Psmb9
2.42711e-14	0.648224	1	0.903	3.78265e-10	3	Mxd1
2.53404e-14	0.755172	0.93	0.805	3.9493e-10	3	Rhog
3.46201e-14	0.970295	0.956	0.869	5.39554e-10	3	Ctsb
5.88261e-14	1.12994	0.842	0.604	9.16805e-10	3	Gyg
1.03053e-13	0.632688	1	0.995	1.60609e-09	3	RP24.68H1.1
1.4342e-13	0.477102	1	0.986	2.2352e-09	3	H2.T23
3.27942e-13	0.603579	0.158	0.009	5.11098e-09	3	RP23.176J13.3
1.3381e-12	0.300133	0.632	0.276	2.08543e-08	3	Mab21l3
1.35023e-12	0.619733	1	1	2.10433e-08	3	Fscn1
1.78077e-12	0.905585	0.842	0.568	2.77532e-08	3	Tmbim4
4.97637e-12	0.810915	0.851	0.559	7.75566e-08	3	Irf8
5.19441e-12	0.756083	0.877	0.6	8.09549e-08	3	Arhgap22
5.73113e-12	0.59951	0.64	0.312	8.93197e-08	3	Hck
7.65019e-12	0.32201	0.482	0.179	1.19228e-07	3	Bcl9
9.41817e-12	0.507347	0.228	0.038	1.46782e-07	3	Cpne8
1.30133e-11	0.286925	0.202	0.027	2.02813e-07	3	Nbl1
2.20595e-11	0.36891	0.553	0.24	3.43797e-07	3	Yes1
2.29828e-11	0.604078	0.982	0.968	3.58187e-07	3	Ubc
3.27191e-11	0.559419	0.404	0.143	5.09928e-07	3	Sec24d
3.91837e-11	1.06051	0.491	0.208	6.10678e-07	3	Slc27a3
4.19412e-11	0.654741	0.904	0.683	6.53654e-07	3	Sp140
4.54253e-11	0.730443	0.991	0.839	7.07953e-07	3	Serpinb6b
5.47961e-11	0.713139	0.202	0.032	8.53997e-07	3	Cystm1
6.72258e-11	0.632689	0.868	0.541	1.04771e-06	3	Gnb4
1.08432e-10	0.647958	0.991	0.932	1.68991e-06	3	Itm2c
2.38043e-10	0.486617	1	0.966	3.7099e-06	3	Psme2
2.86869e-10	0.624605	0.316	0.09	4.47086e-06	3	Rab26
3.24369e-10	0.577316	0.825	0.59	5.0553e-06	3	Dleu2
3.65941e-10	0.940762	0.711	0.468	5.7032e-06	3	Grn
4.69812e-10	0.778451	0.377	0.138	7.32202e-06	3	Pdgfa
4.78393e-10	0.816288	0.781	0.559	7.45576e-06	3	Vwa5a
4.98018e-10	0.438405	0.991	0.993	7.76161e-06	3	Tapbp
5.66854e-10	0.485808	0.325	0.104	8.83441e-06	3	Slc8b1
6.9798e-10	0.499037	0.36	0.113	1.0878e-05	3	Wdr90
8.57192e-10	0.302184	0.342	0.109	1.33593e-05	3	Rasip1
1.04211e-09	0.476326	0.693	0.38	1.62413e-05	3	Plekhn1
1.11125e-09	0.569786	1	0.905	1.73189e-05	3	Scpep1
1.59897e-09	0.519196	0.904	0.729	2.492e-05	3	Adcy6
1.84451e-09	0.418103	0.693	0.396	2.87468e-05	3	Tmem8
1.945e-09	0.605555	0.912	0.722	3.03128e-05	3	Slc25a4
2.2094e-09	0.607748	0.553	0.276	3.44335e-05	3	Rhoc
2.56567e-09	0.646614	0.939	0.79	3.9986e-05	3	Tuba1c
2.75069e-09	0.298757	0.684	0.387	4.28696e-05	3	Chd7
3.20093e-09	0.363646	0.412	0.156	4.98865e-05	3	Gpc1
3.28912e-09	0.743269	0.807	0.572	5.12609e-05	3	Arfrp1
3.53493e-09	0.514566	0.737	0.448	5.50918e-05	3	Abhd16a
3.69417e-09	1.58057	0.351	0.127	5.75736e-05	3	Il12b
4.83335e-09	0.599138	0.904	0.704	7.53278e-05	3	Tapbpl
5.47023e-09	0.60378	0.912	0.781	8.52536e-05	3	H2.T22
7.03057e-09	0.611729	0.974	0.853	0.000109571	3	Tuba1b
7.58084e-09	0.406239	0.36	0.127	0.000118147	3	RP23.168M5.3
9.89648e-09	0.436288	0.807	0.509	0.000154237	3	Ccni
1.4927e-08	0.645231	0.877	0.679	0.000232637	3	Il4ra
1.7022e-08	0.322625	0.412	0.163	0.000265288	3	Mpeg1
1.77039e-08	0.508358	0.798	0.538	0.000275916	3	Arc
1.83108e-08	0.272283	0.395	0.161	0.000285374	3	Klf3
2.06559e-08	0.515926	0.982	0.941	0.000321922	3	Npc2
2.20186e-08	0.435632	0.86	0.647	0.000343159	3	Eif2s2
2.28337e-08	0.752744	0.781	0.566	0.000355863	3	Polr2g
2.29236e-08	0.275131	0.193	0.041	0.000357264	3	Bst1
2.4065e-08	0.411543	1	0.989	0.000375053	3	Cacnb3
2.53092e-08	0.284016	0.526	0.251	0.000394443	3	Ptpn21
2.54242e-08	0.610668	0.895	0.609	0.000396236	3	AC123856.2
2.7513e-08	0.502143	0.842	0.6	0.000428789	3	Tbc1d14
3.44951e-08	0.252821	0.64	0.348	0.000537607	3	Zfp872
4.57551e-08	0.48355	0.816	0.636	0.000713093	3	Pla2g16
4.69499e-08	0.485823	0.728	0.475	0.000731714	3	Tor1aip2
4.83271e-08	0.57073	0.939	0.792	0.000753177	3	RP23.234K24.8
4.91202e-08	0.303423	1	0.957	0.000765538	3	Psme2b
5.49025e-08	0.369054	0.982	0.93	0.000855656	3	Synpo2
6.67285e-08	0.683024	0.281	0.093	0.00103996	3	Tm4sf5
7.81908e-08	0.624854	0.956	0.878	0.0012186	3	Tuba1a
7.92954e-08	0.3081	0.868	0.586	0.00123582	3	Gramd3
8.35475e-08	0.535577	0.868	0.624	0.00130209	3	Stoml1
8.52628e-08	0.282436	1	1	0.00132882	3	H2.K1
9.34866e-08	0.335005	0.298	0.104	0.00145699	3	Morn1
1.11657e-07	0.820287	0.307	0.118	0.00174018	3	Hagh
1.12569e-07	0.607496	0.333	0.122	0.0017544	3	RP23.176J13.11
1.16387e-07	0.457506	0.325	0.12	0.00181389	3	Cd24a
1.18169e-07	0.376286	0.982	0.952	0.00184167	3	Relb
1.31815e-07	0.681375	0.991	0.932	0.00205433	3	Vim
1.41674e-07	0.482876	0.596	0.326	0.00220799	3	Nup62
1.82417e-07	0.475159	0.439	0.21	0.00284296	3	Bzrap1
1.88085e-07	0.353471	0.386	0.165	0.00293131	3	Lsr
1.93489e-07	0.364779	0.684	0.382	0.00301553	3	Wdr91
2.22339e-07	0.702887	0.605	0.371	0.00346516	3	Hsd3b7
2.2475e-07	0.462504	0.588	0.357	0.00350274	3	Hist3h2a
2.45249e-07	0.435089	0.886	0.681	0.0038222	3	Akap2
2.76717e-07	0.660528	0.939	0.812	0.00431264	3	Tspo
2.92499e-07	0.427157	0.667	0.439	0.0045586	3	Lima1
2.97503e-07	0.515035	0.789	0.575	0.00463658	3	Cmtm6
3.22065e-07	0.515241	0.807	0.575	0.00501938	3	Fuca1
3.33105e-07	0.529897	0.904	0.857	0.00519144	3	Brk1
3.61752e-07	0.397833	0.535	0.301	0.0056379	3	Kansl3
3.72067e-07	0.5047	0.588	0.346	0.00579866	3	Rab30
4.21994e-07	0.265677	1	1	0.00657677	3	H2.D1
4.26007e-07	0.507865	1	0.95	0.00663931	3	Sqstm1
4.41662e-07	0.589411	0.579	0.351	0.00688331	3	Sh3gl1
4.59339e-07	0.87658	0.623	0.394	0.00715879	3	Ebi3
5.68663e-07	0.701755	0.842	0.638	0.00886262	3	Dstn
6.5345e-07	0.418335	0.526	0.296	0.010184	3	Phf24
7.4479e-07	0.443728	0.956	0.805	0.0116075	3	Spop
7.5634e-07	0.554926	0.333	0.143	0.0117876	3	RP23.172L16.4
7.60619e-07	0.512609	0.281	0.104	0.0118543	3	Grap
8.17724e-07	0.442899	0.825	0.643	0.0127442	3	Nmt1
9.18586e-07	0.508541	0.965	0.805	0.0143162	3	Irf1
9.5232e-07	0.456065	0.991	0.964	0.0148419	3	Hspa8
1.05009e-06	0.387606	0.895	0.882	0.0163657	3	RP23.478I18.1
1.20131e-06	0.283929	0.579	0.339	0.0187224	3	Hmgb2
1.24383e-06	0.432836	0.544	0.321	0.0193852	3	Mtif3
1.26809e-06	0.388685	0.632	0.394	0.0197633	3	Adrm1
1.39619e-06	0.51657	0.921	0.835	0.0217595	3	Psma7
1.59518e-06	0.60192	0.588	0.373	0.0248608	3	Sdf2
1.90528e-06	0.617263	0.667	0.416	0.0296938	3	Cd81
2.29093e-06	0.274033	0.158	0.038	0.0357041	3	Arhgap8
2.48236e-06	0.417473	0.947	0.787	0.0386876	3	Cpne2
2.69074e-06	0.464635	0.561	0.337	0.0419351	3	Ndrg1
2.71283e-06	0.388131	0.912	0.753	0.0422794	3	Slc6a6
2.79026e-06	0.380306	0.535	0.296	0.0434862	3	F11r
2.80225e-06	0.425423	0.421	0.219	0.043673	3	Endod1

### Sheet: Cluster4
p_val	avg_log2FC	pct.1	pct.2	p_val_adj	cluster	gene
1.11085e-10	0.938118	0.198	0.028	1.73125e-06	4	Atf7ip2
1.17096e-10	0.444385	0.648	0.335	1.82494e-06	4	Igsf3
1.44049e-08	0.661942	0.978	0.957	0.000224501	4	mt.Rnr1
2.90566e-08	0.496665	1	1	0.000452846	4	mt.Rnr2
2.74208e-07	0.453171	1	0.968	0.00427353	4	H2afz
1.33136e-06	0.545876	0.747	0.501	0.0207492	4	Rasa4
1.61071e-06	0.504178	0.978	0.929	0.0251028	4	Tbc1d4
2.48515e-06	0.475879	1	0.983	0.0387311	4	RP23.8J15.1
3.03671e-06	0.356277	0.341	0.144	0.0473271	4	Kynu
