## Supplemental Spreadsheet 3 for "Proximity-dependent labeling identifies dendritic cells that drive the tumor-specific CD4^+^ T cell response"

### Sheet: Sheet 1
genes	.y.	group1	group2	n1	n2	statistic	p
HALLMARK_TNFA_SIGNALING_VIA_Nfkb	count	DC1Positive	DC1Negative	47	186	5753	0.00082
HALLMARK_TNFA_SIGNALING_VIA_Nfkb	count	DC2Positive	DC2Negative	184	139	14817	0.015
HALLMARK_INFLAMMATORY_Response	count	DC1Positive	DC1Negative	47	186	5752	0.000827
HALLMARK_INFLAMMATORY_Response	count	DC2Positive	DC2Negative	184	139	18273	4.11e-11
HALLMARK_INTERFERON_GAMMA_Response	count	DC1Positive	DC1Negative	47	186	5275	0.029
HALLMARK_INTERFERON_GAMMA_Response	count	DC2Positive	DC2Negative	184	139	20139	9.12e-19
GO_TISSUE_Migration	count	DC1Positive	DC1Negative	47	186	5976	0.000102
GO_TISSUE_Migration	count	DC2Positive	DC2Negative	184	139	17546	1.03e-08
GO_LEUKOCYTE_Migration	count	DC1Positive	DC1Negative	47	186	5861	0.000309
GO_LEUKOCYTE_Migration	count	DC2Positive	DC2Negative	184	139	20472	2.33e-20
GO_ACTIN_FILAMENT_Organization	count	DC1Positive	DC1Negative	47	186	5439	0.01
GO_ACTIN_FILAMENT_Organization	count	DC2Positive	DC2Negative	184	139	19828	2.43e-17
GO_CELL_ADHESION_MOLECULE_Binding	count	DC1Positive	DC1Negative	47	186	5535	0.005
GO_CELL_ADHESION_MOLECULE_Binding	count	DC2Positive	DC2Negative	184	139	19324	3.7e-15
