## Supplemental Spreadsheet 4 for "Proximity-dependent labeling identifies dendritic cells that drive the tumor-specific CD4^+^ T cell response"

### Sheet: Lipstic Signature
p_val	avg_log2FC	pct.1	pct.2	p_val_adj	gene
5.18393e-32	1.41975	0.887	0.52	8.07915e-28	Lcp1
5.66019e-31	1.26172	0.97	0.797	8.8214e-27	Srgn
4.14006e-28	1.20802	0.97	0.76	6.45228e-24	Serpinb9
1.96137e-27	1.41172	0.541	0.12	3.05679e-23	Mir155hg
6.11822e-27	1.05659	1	1	9.53525e-23	Actb
9.0892e-27	1.05801	0.987	0.852	1.41655e-22	Clic4
2.04893e-26	1.36262	0.939	0.778	3.19325e-22	Anxa2
4.59873e-24	1.58852	0.887	0.646	7.16712e-20	Cd40
7.65185e-23	1.36383	0.714	0.332	1.19254e-18	Cd86
2.99538e-22	1.20412	0.818	0.498	4.66829e-18	Glipr2
1.4712e-21	0.834983	1	0.985	2.29286e-17	Calm1
3.02626e-21	0.962273	0.909	0.698	4.71642e-17	Cnn2
1.16547e-20	0.769556	0.983	0.938	1.81638e-16	Cfl1
2.65218e-20	0.864825	0.944	0.763	4.13343e-16	Tspo
2.7643e-20	0.51659	0.472	0.123	4.30817e-16	Il2ra
6.38115e-19	0.922117	0.658	0.277	9.94503e-15	Cd82
1.08423e-18	0.403363	1	1	1.68977e-14	Tmsb4x
3.72781e-18	0.790941	0.519	0.172	5.80979e-14	Gpr183
5.81245e-18	0.960145	0.857	0.622	9.0587e-14	Tmem39a
7.29227e-18	0.743517	0.948	0.831	1.1365e-13	Myo1g
7.883e-18	0.906508	0.814	0.557	1.22857e-13	Sema4a
9.93455e-18	0.684024	0.753	0.415	1.5483e-13	Nrp2
2.60365e-17	2.03429	0.567	0.252	4.05779e-13	Ccl17
5.79513e-17	0.793221	0.866	0.622	9.03171e-13	Cd44
6.12362e-17	0.706005	0.805	0.495	9.54367e-13	Cdc42ep3
7.70067e-17	0.791202	0.636	0.286	1.20015e-12	Cd274
7.71908e-17	0.673019	0.991	0.957	1.20302e-12	Actg1
1.20597e-16	0.804469	0.983	0.917	1.8795e-12	Bcl2a1b
1.39177e-16	0.575609	0.978	0.868	2.16907e-12	Pdcd4
1.5187e-16	0.692052	1	0.978	2.36689e-12	Marcksl1
1.9672e-16	0.637299	0.978	0.963	3.06589e-12	Pfn1
2.1387e-16	0.900002	0.805	0.563	3.33316e-12	Mlf2
2.73802e-16	0.465704	0.974	0.892	4.26721e-12	RP23.398D18.4
4.56345e-16	0.816476	0.693	0.363	7.11214e-12	Ifitm2
4.79467e-16	1.01641	0.312	0.055	7.47249e-12	Ccl9
5.10985e-16	0.668814	0.939	0.868	7.9637e-12	Arpc1b
8.2924e-16	0.920192	0.866	0.665	1.29237e-11	Myl12a
1.10018e-15	0.537868	0.662	0.314	1.71464e-11	Flna
1.23486e-15	0.839121	0.991	0.929	1.92453e-11	Wnk1
1.67193e-15	0.713008	0.922	0.711	2.60571e-11	Sec11c
1.83432e-15	0.74183	0.909	0.766	2.85879e-11	Arpc2
2.81863e-15	0.760724	0.913	0.769	4.39284e-11	Swap70
3.43566e-15	0.768355	0.983	0.908	5.35447e-11	Bcl2a1d
7.60407e-15	0.855314	0.615	0.302	1.18509e-10	Plscr1
9.68931e-15	1.24272	0.394	0.12	1.51008e-10	Cd1d1
9.71698e-15	0.453071	0.545	0.258	1.51439e-10	Cdk6
1.32779e-14	0.575208	0.403	0.117	2.06935e-10	Hcls1
1.37187e-14	0.598383	0.935	0.828	2.13805e-10	Sri
3.55962e-14	0.33818	0.372	0.111	5.54767e-10	Itgav
3.75114e-14	0.760489	0.74	0.458	5.84616e-10	Abracl
4.70061e-14	0.689959	0.9	0.723	7.3259e-10	Ube2l6
6.54549e-14	0.546877	0.948	0.825	1.02011e-09	Capzb
7.35864e-14	0.669217	0.931	0.858	1.14684e-09	Myl6
8.35601e-14	0.981517	0.528	0.234	1.30228e-09	Cd200
1.05724e-13	0.640721	0.909	0.711	1.6477e-09	Arpc4
1.27274e-13	0.805264	0.779	0.538	1.98356e-09	Tubb2a
1.38345e-13	0.716592	0.957	0.809	2.1561e-09	Serpinb6b
1.38796e-13	0.528154	0.606	0.298	2.16313e-09	Stk17b
1.50761e-13	1.62429	0.935	0.877	2.34961e-09	Ccl22
1.7789e-13	0.755595	0.554	0.243	2.77241e-09	Mrps6
1.96993e-13	0.429199	0.268	0.049	3.07013e-09	Lilrb4a
2.32847e-13	0.425773	0.455	0.163	3.62892e-09	Tdrd7
2.70221e-13	0.506496	1	0.975	4.2114e-09	Tubb5
2.81233e-13	0.518283	0.606	0.305	4.38301e-09	Ehd1
3.72505e-13	0.60945	0.801	0.511	5.80549e-09	Pirb
4.92667e-13	0.659332	0.398	0.126	7.67822e-09	Capg
6.18059e-13	0.301744	0.247	0.043	9.63245e-09	RP23.454A11.1
6.68581e-13	0.289197	0.377	0.117	1.04198e-08	Cd80
7.66553e-13	0.585941	0.697	0.422	1.19467e-08	Pvr
1.42252e-12	0.565524	0.926	0.788	2.217e-08	Prex1
1.81816e-12	0.498908	0.619	0.326	2.83361e-08	Igsf8
1.9074e-12	0.336138	0.403	0.148	2.97269e-08	Sema7a
2.25818e-12	0.71541	0.489	0.212	3.51937e-08	Ctsc
2.55799e-12	0.97059	0.364	0.114	3.98663e-08	Cxcl1
3.4558e-12	0.633722	0.935	0.831	5.38587e-08	Wdr1
5.14075e-12	0.500051	0.97	0.895	8.01185e-08	Actr3
6.50735e-12	0.42601	0.753	0.477	1.01417e-07	Ccdc50
8.91702e-12	0.588345	0.922	0.723	1.38972e-07	Txn1
9.27319e-12	0.354519	0.987	0.951	1.44523e-07	Psme2b
1.02826e-11	0.274133	0.411	0.154	1.60254e-07	Alcam
1.03981e-11	0.358253	0.996	0.997	1.62055e-07	Ppia
1.18962e-11	0.478489	0.407	0.151	1.85402e-07	Sirpa
1.21622e-11	0.61875	0.684	0.422	1.89548e-07	Fas
1.48937e-11	0.530843	0.394	0.145	2.32119e-07	M1ap
2.1859e-11	0.37222	0.649	0.363	3.40672e-07	Tcf4
2.64041e-11	0.904435	0.268	0.068	4.11508e-07	Tnfsf9
3.07112e-11	0.35159	0.996	0.994	4.78634e-07	RP23.128A11.5
3.28359e-11	0.346939	0.675	0.422	5.11747e-07	Prkx
3.42163e-11	0.275627	0.411	0.172	5.33261e-07	Rapgef2
3.91163e-11	0.69232	0.753	0.517	6.09627e-07	Tpm4
4.31632e-11	0.707436	0.727	0.443	6.72699e-07	Fxyd5
5.09496e-11	0.655067	0.26	0.062	7.94049e-07	Tnf
5.71176e-11	0.355655	0.736	0.508	8.90178e-07	AC167036.4
8.66258e-11	0.431019	0.312	0.092	1.35006e-06	Cd302
9.02773e-11	0.556443	0.805	0.569	1.40697e-06	AC123856.2
1.08328e-10	0.501836	0.961	0.822	1.68829e-06	Socs2
1.1026e-10	0.283327	0.948	0.96	1.7184e-06	RP24.230J14.5
1.11402e-10	0.541523	0.935	0.822	1.73619e-06	Hnrnpa1
1.17143e-10	0.613197	0.481	0.222	1.82567e-06	Bhlhe40
1.20072e-10	0.518505	0.641	0.345	1.87132e-06	Tkt
1.71733e-10	0.498252	0.952	0.889	2.67646e-06	Gapdh
1.83762e-10	0.515166	0.978	0.914	2.86393e-06	Ctsh
2.28203e-10	0.437417	0.987	0.963	3.55654e-06	Psme2
2.65502e-10	0.307832	0.429	0.185	4.13785e-06	Palld
3.02824e-10	0.453461	0.805	0.578	4.71951e-06	Sh3bgrl
3.1959e-10	1.05085	0.61	0.366	4.9808e-06	Cd81
3.2502e-10	0.496819	1	0.994	5.06543e-06	Nfkbia
3.25963e-10	0.478577	0.952	0.855	5.08013e-06	Msn
3.28464e-10	0.460888	0.732	0.474	5.11911e-06	Atp6v0a1
3.43305e-10	0.513922	0.273	0.074	5.35041e-06	RP23.101F14.3
4.05412e-10	0.363981	0.346	0.12	6.31835e-06	Ggh
4.11157e-10	0.815998	0.619	0.375	6.40788e-06	Glrx
4.31001e-10	0.316519	0.684	0.415	6.71716e-06	Arhgap28
5.89727e-10	0.654033	0.602	0.323	9.19089e-06	Dbi
6.1577e-10	0.548276	0.996	0.938	9.59678e-06	Tspan3
6.41994e-10	0.388758	0.502	0.255	1.00055e-05	Osbpl3
6.85356e-10	0.298546	0.714	0.422	1.06813e-05	Tbc1d1
6.98641e-10	1.18878	0.229	0.055	1.08883e-05	Ccl6
9.27799e-10	0.336128	0.242	0.062	1.44597e-05	Lilr4b
1.05914e-09	0.35094	0.351	0.135	1.65068e-05	Ccnd1
1.21218e-09	0.550001	0.788	0.545	1.88918e-05	Gbp2
1.31673e-09	0.448568	0.788	0.486	2.05213e-05	Gpx1
1.4192e-09	0.39738	0.701	0.455	2.21183e-05	Sh3kbp1
1.63766e-09	0.355058	0.788	0.548	2.5523e-05	Sel1l
1.75464e-09	0.748309	0.225	0.055	2.7346e-05	Ifitm3
2.0705e-09	0.341804	0.312	0.108	3.22687e-05	Calcrl
2.3215e-09	0.339061	0.468	0.237	3.61807e-05	RP24.482L4.2
2.55908e-09	0.562338	0.42	0.191	3.98833e-05	Slc25a1
3.16953e-09	0.771823	0.325	0.12	4.93971e-05	Nupr1
3.18838e-09	0.271604	0.446	0.206	4.96908e-05	Rrbp1
4.7879e-09	0.565909	0.394	0.182	7.46195e-05	Tcirg1
5.09179e-09	0.342581	0.81	0.569	7.93555e-05	Rasa2
5.3351e-09	0.3281	1	0.988	8.31475e-05	Rplp0
5.35559e-09	0.424662	0.662	0.437	8.34668e-05	Calm3
5.5567e-09	0.26079	0.433	0.203	8.66012e-05	RP23.391I11.8
5.88762e-09	0.301239	0.498	0.258	9.17586e-05	Cast
6.43985e-09	0.684263	0.468	0.234	0.000100365	S100a10
7.455e-09	0.30108	0.567	0.311	0.000116186	Sf3b3
7.46511e-09	0.552935	0.342	0.135	0.000116344	H2.DMa
7.6658e-09	0.584477	0.874	0.745	0.000119472	Tnfaip3
7.69651e-09	0.559247	0.835	0.686	0.00011995	Anxa4
8.00016e-09	0.256755	0.558	0.323	0.000124682	Edem1
8.25152e-09	0.629129	0.948	0.905	0.0001286	Ctsz
9.23477e-09	0.620366	0.628	0.394	0.000143924	Coro1a
1.04158e-08	0.780112	0.165	0.028	0.000162329	Serpinb9b
1.34452e-08	0.351833	0.403	0.185	0.000209544	Rhof
1.43288e-08	0.441447	0.965	0.834	0.000223315	RP24.228M19.1
1.55725e-08	0.366673	0.541	0.295	0.000242698	RP24.482L4.3
1.77301e-08	0.576076	0.407	0.203	0.000276323	Vcam1
2.20541e-08	0.44218	0.84	0.652	0.000343714	Fam129a
2.41359e-08	0.283147	0.212	0.055	0.000376157	Lactb
2.72413e-08	0.512461	0.338	0.142	0.000424556	Ehf
2.777e-08	0.270964	0.567	0.348	0.000432795	Efhd2
2.88103e-08	0.362093	0.377	0.163	0.000449008	Fam49b
3.17872e-08	0.309184	0.481	0.271	0.000495403	Nfkbiz
3.24935e-08	0.496329	0.745	0.569	0.000506411	Atxn7l1
3.36153e-08	0.434976	0.835	0.711	0.000523894	Ktn1
3.53988e-08	0.392569	0.299	0.12	0.00055169	Nr2f6
3.75902e-08	0.407178	0.481	0.255	0.000585843	Pon2
4.24518e-08	0.342704	0.645	0.4	0.000661611	Tnip2
4.31897e-08	0.604009	0.58	0.342	0.000673111	Ebi3
5.26833e-08	0.288951	0.468	0.234	0.000821069	Ifi209
5.29781e-08	0.417679	0.931	0.822	0.000825663	Arhgdia
5.61833e-08	0.460938	0.385	0.185	0.000875617	Tnfrsf14
6.06162e-08	0.539739	0.502	0.28	0.000944704	Nudt9
6.30807e-08	0.42067	0.268	0.098	0.000983112	Hsd17b12
6.39732e-08	0.471453	0.429	0.203	0.000997022	Trf
6.54881e-08	0.365262	0.974	0.911	0.00102063	Cdc42
6.78609e-08	0.425048	0.45	0.24	0.00105761	Tmem173
8.39585e-08	0.532954	0.68	0.422	0.00130849	Fabp5
9.87208e-08	0.516233	0.961	0.902	0.00153856	Icam1
1.04924e-07	0.317186	0.299	0.108	0.00163524	Ube2e1
1.15994e-07	0.389365	0.619	0.385	0.00180777	Limd2
1.19545e-07	0.262546	0.528	0.292	0.00186311	Zyx
1.21435e-07	0.424548	0.446	0.215	0.00189257	Emp3
1.24508e-07	0.409449	0.446	0.215	0.00194045	Tmem106a
1.45851e-07	0.437059	0.922	0.788	0.00227309	Rbm3
1.53086e-07	0.310297	0.887	0.692	0.00238584	Pik3r5
1.82206e-07	0.516765	0.515	0.292	0.00283968	Ldha
2.05729e-07	0.340792	0.926	0.898	0.00320628	Arpc5
2.2524e-07	0.327391	0.996	0.985	0.00351036	Psmb8
2.49357e-07	0.510996	0.991	0.988	0.00388623	Cst3
2.74311e-07	0.535954	0.169	0.04	0.00427514	Cryaa
3.12081e-07	0.475276	0.931	0.822	0.00486378	Dusp1
3.12581e-07	0.428156	0.87	0.671	0.00487157	Rps27l
3.37705e-07	0.335808	0.628	0.388	0.00526313	Inpp5b
3.53175e-07	0.50566	0.775	0.585	0.00550423	Il2rg
3.56322e-07	0.454143	0.411	0.215	0.00555328	Casp4
4.36845e-07	0.351899	0.939	0.88	0.00680823	Ifi30
4.56881e-07	0.491434	0.593	0.4	0.00712048	Fgl2
4.56995e-07	0.360085	0.532	0.314	0.00712226	Dpp4
5.08242e-07	0.365834	0.974	0.917	0.00792095	Junb
5.12579e-07	0.429621	0.645	0.44	0.00798855	Rab32
6.12113e-07	0.3302	0.329	0.145	0.00953978	RP23.349B15.4
6.74582e-07	0.691621	0.532	0.326	0.0105134	Serpinb1a
6.83478e-07	0.337821	0.987	0.945	0.010652	Anxa3
6.90864e-07	0.470297	0.571	0.375	0.0107671	Slfn2
7.74748e-07	0.709151	0.506	0.326	0.0120745	Bcl2l1
9.33341e-07	0.26839	0.229	0.08	0.0145461	Chst12
9.44283e-07	0.480884	0.437	0.24	0.0147166	Sptlc2
9.65868e-07	0.608153	0.42	0.231	0.0150531	Slc7a6
9.93718e-07	0.327322	0.355	0.182	0.0154871	AC147806.3
1.01369e-06	0.336032	0.727	0.526	0.0157984	Trim35
1.01918e-06	0.359214	0.32	0.148	0.015884	Plk2
1.05577e-06	0.396985	0.896	0.778	0.0164542	Mob3a
1.15146e-06	0.515092	0.489	0.302	0.0179455	Eif3i
1.15185e-06	0.460514	0.39	0.206	0.0179516	Ddx49
1.26957e-06	0.330179	0.983	0.938	0.0197862	Rps26.ps1
1.29123e-06	0.260264	0.81	0.612	0.0201238	Sp110
1.29358e-06	0.392757	0.294	0.126	0.0201604	Lxn
1.29801e-06	0.381974	0.532	0.308	0.0202295	Uqcrb
1.30146e-06	0.380249	0.654	0.483	0.0202833	Nsa2
1.33586e-06	0.287334	0.277	0.114	0.0208194	Itgb2
1.33692e-06	0.360226	0.745	0.554	0.0208359	Ube2v1
1.40843e-06	0.400736	0.662	0.44	0.0219503	Hn1
1.89786e-06	0.279559	0.377	0.191	0.0295782	Eif1a
1.94189e-06	0.306827	0.489	0.289	0.0302644	Ralb
1.94801e-06	0.276035	0.268	0.108	0.0303597	AC147806.5
2.12917e-06	0.535199	0.887	0.803	0.0331831	Irf1
2.16269e-06	0.358198	0.281	0.12	0.0337055	Cnn3
2.21313e-06	0.263764	0.511	0.302	0.0344917	Lrrfip1
2.25858e-06	0.461916	0.597	0.369	0.0351999	Eloc
2.28534e-06	0.459588	0.472	0.28	0.035617	Ifrd1
2.30986e-06	0.466167	0.758	0.591	0.0359992	Prr13

### Sheet: Cluster0 Signature
p_val	avg_log2FC	pct.1	pct.2	p_val_adj	cluster	gene
7.5393e-25	2.37613	0.965	0.885	1.175e-20	0	Ccl22
3.6751e-39	2.22407	0.991	0.683	5.7276e-35	0	Cd40
4.1235e-20	2.15193	0.693	0.303	6.4265e-16	0	Ccl17
6.6982e-07	2.05639	0.746	0.645	0.0104391	0	H2.Ab1
3.3647e-22	1.78978	0.553	0.152	5.2439e-18	0	Cd1d1
2.6269e-15	1.77648	0.342	0.072	4.094e-11	0	Ccl6
3.0341e-29	1.75917	0.877	0.391	4.7286e-25	0	Cd86
1.739e-33	1.69883	0.991	0.808	2.7102e-29	0	Anxa2
6.1427e-29	1.66372	0.833	0.333	9.5733e-25	0	Cd82
1.2123e-34	1.60834	0.947	0.602	1.8894e-30	0	Lcp1
3.773e-19	1.58316	0.693	0.326	5.8802e-15	0	Bcl2l1
1.4606e-30	1.56797	0.719	0.186	2.2764e-26	0	Mir155hg
5.0332e-30	1.45969	0.991	0.81	7.8442e-26	0	Serpinb9
2.0811e-22	1.40331	0.719	0.262	3.2434e-18	0	Cd200
5.7653e-33	1.36509	0.991	0.887	8.9853e-29	0	Clic4
2.1106e-32	1.313	1	0.835	3.2893e-28	0	Srgn
6.5934e-20	1.27217	0.877	0.568	1.0276e-15	0	Glipr2
1.0674e-11	1.26235	0.386	0.122	1.6636e-07	0	H2.DMb2
3.3471e-15	1.25939	0.377	0.093	5.2165e-11	0	Tnfsf9
1.7901e-33	1.24736	1	1	2.7899e-29	0	Actb
5.8413e-20	1.21162	0.921	0.704	9.1036e-16	0	Myl12a
1.9606e-21	1.19847	0.939	0.663	3.0556e-17	0	Tmem39a
8.4469e-22	1.18519	0.456	0.086	1.3164e-17	0	Ccl9
1.9328e-10	1.15959	0.982	0.971	3.0123e-06	0	Cd74
1.7842e-25	1.1319	0.991	0.932	2.7807e-21	0	Bcl2a1b
1.7982e-23	1.12342	1	0.943	2.8026e-19	0	Wnk1
4.8046e-18	1.11227	0.781	0.353	7.488e-14	0	Ebi3
5.2691e-11	1.10515	0.237	0.045	8.2119e-07	0	Serpinb9b
1.9728e-07	1.08839	0.912	0.794	0.00307467	0	H2.Eb1
1.6101e-15	1.08554	0.342	0.07	2.5093e-11	0	Ifitm3
3.7781e-25	1.07758	1	0.989	5.8882e-21	0	Calm1
2.4587e-19	1.07554	0.895	0.604	3.8319e-15	0	Sema4a
1.3012e-22	1.07302	0.965	0.74	2.0279e-18	0	Cnn2
8.1582e-24	1.06394	0.693	0.219	1.2715e-19	0	Gpr183
1.4405e-20	1.03401	0.991	0.925	2.245e-16	0	Bcl2a1d
9.1026e-07	1.0268	0.649	0.421	0.0141865	0	Cd81
1.0488e-14	1.02198	0.711	0.36	1.6346e-10	0	Plscr1
3.3383e-13	1.0211	0.737	0.428	5.2027e-09	0	Coro1a
3.2434e-16	1.01235	0.886	0.606	5.0548e-12	0	Mlf2
3.4277e-24	1.00629	0.991	0.948	5.3421e-20	0	Cfl1
7.705e-07	1.00219	0.921	0.821	0.0120083	0	H2.Aa
8.1997e-15	0.981008	0.868	0.579	1.2779e-10	0	Tubb2a
2.2069e-15	0.963366	0.789	0.471	3.4395e-11	0	Pvr
2.0524e-19	0.950506	0.974	0.792	3.1987e-15	0	Swap70
5.7918e-13	0.927227	0.842	0.557	9.0266e-09	0	Tpm4
6.8259e-17	0.904918	0.947	0.665	1.0638e-12	0	Cd44
5.3817e-16	0.903904	0.991	0.839	8.3874e-12	0	Serpinb6b
8.7235e-14	0.903331	0.711	0.36	1.3596e-09	0	Cd274
3.6033e-13	0.890767	0.991	0.91	5.6158e-09	0	Icam1
3.5693e-13	0.887761	0.465	0.158	5.5627e-09	0	H2.DMa
1.0621e-19	0.884094	0.816	0.367	1.6552e-15	0	Flna
1.7891e-18	0.88004	0.982	0.801	2.7883e-14	0	Tspo
7.6897e-23	0.8767	0.912	0.464	1.1984e-18	0	Nrp2
6.1346e-15	0.866231	1	0.984	9.5608e-11	0	Marcksl1
1.657e-15	0.858634	0.614	0.233	2.5824e-11	0	Tmem106a
4.1738e-16	0.844432	0.956	0.751	6.5048e-12	0	Arpc4
2.5149e-15	0.842823	0.904	0.686	3.9195e-11	0	Fam129a
7.2133e-13	0.840585	0.368	0.102	1.1242e-08	0	RP23.101F14.3
9.9604e-14	0.838609	0.36	0.088	1.5523e-09	0	Tnf
4.374e-11	0.837298	0.947	0.706	6.8169e-07	0	Tagln2
1.4944e-12	0.83532	0.991	0.905	2.3291e-08	0	Ctsz
3.5629e-16	0.835129	0.965	0.753	5.5528e-12	0	Ube2l6
2.8752e-11	0.822866	0.167	0.018	4.481e-07	0	Dll4
2.0725e-12	0.822666	0.737	0.362	3.23e-08	0	Dbi
9.4183e-15	0.821994	1	0.986	1.4678e-10	0	Cst3
1.5445e-18	0.820346	0.982	0.853	2.4071e-14	0	Myo1g
4e-14	0.81706	0.947	0.794	6.234e-10	0	Arpc2
6.4356e-15	0.815679	0.956	0.871	1.003e-10	0	Myl6
5.939e-20	0.811778	0.579	0.174	9.256e-16	0	Sirpa
7.5201e-11	0.811519	0.939	0.762	1.172e-06	0	Tnfaip3
1.9997e-09	0.80663	0.421	0.165	3.1165e-05	0	Cxcl1
2.208e-18	0.804388	0.991	0.964	3.4412e-14	0	Pfn1
2.3514e-15	0.800121	0.632	0.251	3.6646e-11	0	Bhlhe40
3.9422e-10	0.798308	0.553	0.247	6.1439e-06	0	Slc7a6
3.9858e-10	0.797858	0.921	0.817	6.2119e-06	0	Irf1
2.81e-19	0.772409	0.789	0.36	4.3794e-15	0	Igsf8
9.2116e-12	0.770169	0.588	0.26	1.4356e-07	0	Ctsc
4.2571e-08	0.768231	0.675	0.425	0.00066346	0	Glrx
4.996e-10	0.767351	0.737	0.459	7.7863e-06	0	Idi1
5.3009e-12	0.763923	0.939	0.762	8.2615e-08	0	Sec11c
2.0659e-15	0.76049	1	0.925	3.2197e-11	0	Ctsh
9.5999e-17	0.756829	0.991	0.966	1.4961e-12	0	Actg1
1.3669e-10	0.755653	0.342	0.102	2.1303e-06	0	Procr
5.4135e-09	0.746439	0.605	0.312	8.4369e-05	0	Mrps6
1.2831e-17	0.746366	0.535	0.158	1.9997e-13	0	Hcls1
8.5775e-08	0.746254	0.868	0.722	0.00133681	0	Sdc4
5.8993e-13	0.73518	0.553	0.217	9.1941e-09	0	Slc25a1
3.5369e-08	0.727332	0.693	0.45	0.00055122	0	Ifitm2
2.9796e-14	0.726912	0.982	0.853	4.6437e-10	0	Socs2
1.667e-13	0.722381	0.982	0.76	2.598e-09	0	Txn1
3.4757e-07	0.717303	0.193	0.048	0.00541685	0	Il27
1.4861e-10	0.714631	0.789	0.464	2.3161e-06	0	Fas
1.4812e-13	0.706378	0.412	0.124	2.3085e-09	0	Cd302
2.2018e-11	0.705199	1	0.934	3.4314e-07	0	Cd83
5.5114e-16	0.703767	0.974	0.876	8.5895e-12	0	Msn
1.2114e-13	0.699727	0.825	0.518	1.888e-09	0	Atp6v0a1
1.8068e-12	0.697715	0.86	0.563	2.8158e-08	0	Cdc42ep3
2.8388e-09	0.694438	0.754	0.473	4.4242e-05	0	Ptpn6
1.975e-09	0.68965	0.825	0.622	3.0781e-05	0	Il2rg
1.3008e-11	0.689336	0.939	0.857	2.0273e-07	0	Wdr1
6.6102e-07	0.680501	0.746	0.532	0.0103019	0	Abracl
4.9897e-11	0.679488	0.851	0.588	7.7765e-07	0	Atxn7l1
4.0126e-13	0.675575	0.947	0.885	6.2537e-09	0	Arpc1b
4.3053e-13	0.670328	0.702	0.36	6.7099e-09	0	Ehd1
2.7501e-10	0.669051	0.544	0.271	4.286e-06	0	Tmem173
2.2277e-22	0.66298	0.605	0.172	3.4719e-18	0	Alcam
6.639e-09	0.661078	0.544	0.265	0.00010347	0	Sptlc2
2.61e-07	0.651747	0.605	0.353	0.00406762	0	Fdps
1.659e-10	0.65085	0.728	0.4	2.5855e-06	0	Tkt
9.6287e-11	0.644178	0.965	0.814	1.5006e-06	0	Prex1
1.1798e-06	0.635809	0.737	0.475	0.0183868	0	Fabp5
1.03e-10	0.634643	0.868	0.615	1.6053e-06	0	AC123856.2
8.1774e-11	0.633005	1	0.995	1.2745e-06	0	Nfkbia
1.5399e-13	0.631306	0.219	0.027	2.4e-09	0	Foxh1
2.1898e-16	0.628532	0.991	0.968	3.4128e-12	0	Psme2
4.2221e-12	0.627994	0.956	0.851	6.5801e-08	0	Sri
1.0283e-09	0.625315	0.816	0.568	1.6027e-05	0	Lgmn
3.5203e-13	0.620777	0.982	0.891	5.4863e-09	0	Arpc5
3.1119e-10	0.617381	0.982	0.889	4.8498e-06	0	Nudt17
1.3633e-08	0.607216	0.754	0.482	0.00021247	0	Arhgap1
3.5464e-07	0.60714	0.965	0.887	0.005527	0	Apol7c
9.2708e-16	0.600862	0.491	0.156	1.4449e-11	0	Ccnd1
3.1622e-10	0.600202	0.965	0.903	4.9283e-06	0	Gapdh
8.2128e-09	0.599659	0.947	0.774	0.000128	0	Bcl2a1a
7.3197e-14	0.598601	0.982	0.848	1.1408e-09	0	Capzb
6.577e-10	0.598096	0.974	0.898	1.025e-05	0	Pdcd4
1.3482e-15	0.591594	1	1	2.1011e-11	0	Fscn1
2.4873e-16	0.591249	0.561	0.192	3.8765e-12	0	Il2ra
1.245e-07	0.59036	0.904	0.715	0.00194026	0	Rps27l
3.6828e-09	0.57931	0.737	0.477	5.7397e-05	0	Calm3
1.4361e-17	0.577763	0.675	0.301	2.2382e-13	0	Cdk6
2.2943e-08	0.576288	0.711	0.452	0.00035757	0	Myadm
1.9444e-11	0.574313	0.939	0.756	3.0304e-07	0	Rab8b
3.945e-08	0.572491	0.711	0.448	0.00061483	0	Map2k1
2.8657e-06	0.571391	0.342	0.154	0.0446625	0	RP24.159O13.1
6.0776e-15	0.570182	0.561	0.201	9.4719e-11	0	Rhof
5.6795e-17	0.564178	0.982	0.912	8.8515e-13	0	RP23.398D18.4
2.168e-09	0.563351	1	0.971	3.3788e-05	0	Il4i1
2.2647e-12	0.562509	0.526	0.222	3.5295e-08	0	Ece1
1.512e-09	0.56029	0.667	0.364	2.3565e-05	0	Stk17b
2.3338e-10	0.55837	0.868	0.618	3.6373e-06	0	Rasa2
2.9976e-11	0.554535	0.404	0.14	4.6718e-07	0	Nr2f6
2.5226e-09	0.554004	0.842	0.629	3.9315e-05	0	Sh3bgrl
2.6489e-06	0.550284	0.184	0.052	0.0412828	0	Cd70
2.955e-08	0.543475	0.833	0.579	0.00046054	0	Pirb
8.8399e-07	0.542037	0.482	0.249	0.013777	0	Casp4
1.5445e-15	0.537214	0.456	0.124	2.4072e-11	0	Calcrl
3.9164e-12	0.536554	0.904	0.64	6.1037e-08	0	Sp110
5.6212e-11	0.536464	0.228	0.041	8.7606e-07	0	Clec7a
4.6832e-09	0.536384	0.579	0.319	7.2988e-05	0	Ralb
1.255e-06	0.535955	0.579	0.328	0.0195597	0	Eif3i
1.1721e-15	0.533642	0.491	0.143	1.8268e-11	0	Ggh
2.7248e-08	0.533248	0.693	0.421	0.00042465	0	Rsu1
7.0486e-10	0.530926	0.956	0.794	1.0985e-05	0	Mob3a
1.9067e-08	0.527765	0.991	0.882	0.00029716	0	Ifi30
2.0712e-06	0.526516	0.737	0.527	0.0322791	0	RP23.289H16.2
3.5935e-11	0.526404	0.833	0.529	5.6005e-07	0	Ccdc50
2.3881e-08	0.523473	0.763	0.489	0.00037219	0	Lad1
2.023e-07	0.522378	0.491	0.258	0.0031529	0	Rrbp1
1.8856e-07	0.519478	0.518	0.258	0.00293874	0	Emp3
2.9553e-10	0.511664	0.553	0.258	4.6058e-06	0	Csf1
4.0115e-13	0.509254	0.825	0.545	6.2519e-09	0	AC167036.4
1.7592e-06	0.502903	0.649	0.412	0.0274176	0	Asah1
2.9767e-09	0.502521	0.991	0.91	4.6391e-05	0	Actr3
2.0728e-17	0.496059	0.5	0.147	3.2304e-13	0	Itgav
3.5493e-07	0.49589	0.447	0.222	0.00553166	0	Eif1a
1.0091e-06	0.494835	0.342	0.147	0.0157269	0	Cnn3
6.3517e-07	0.489136	0.833	0.643	0.00989914	0	Necap2
1.3112e-15	0.48732	0.991	0.959	2.0435e-11	0	Psme2b
4.8291e-09	0.484784	0.904	0.726	7.5262e-05	0	Ktn1
6.6164e-07	0.472571	0.807	0.57	0.0103117	0	Lpcat1
3.1881e-07	0.470174	0.316	0.124	0.00496861	0	Nrros
2.152e-07	0.462133	0.395	0.174	0.00335386	0	Plk2
4.4771e-14	0.45905	0.579	0.208	6.9775e-10	0	Tdrd7
7.7072e-07	0.458039	0.939	0.848	0.0120117	0	Arhgdia
1.509e-10	0.455689	0.325	0.093	2.3518e-06	0	Lilrb4a
8.813e-08	0.454769	0.702	0.432	0.0013735	0	Inpp5b
1.6536e-09	0.454451	0.5	0.231	2.5771e-05	0	Palld
1.697e-06	0.453862	0.956	0.88	0.0264477	0	Nlrc5
3.5704e-08	0.446988	0.412	0.186	0.00055644	0	Adap1
6.6647e-09	0.44268	0.211	0.045	0.00010387	0	RP24.127M20.2
2.7368e-09	0.442299	0.798	0.477	4.2653e-05	0	Tbc1d1
1.6536e-06	0.438871	0.456	0.238	0.0257716	0	Nfkbid
5.0901e-07	0.43494	0.807	0.606	0.00793297	0	Sel1l
7.3753e-09	0.433288	0.605	0.324	0.00011494	0	Adprh
4.5489e-10	0.43046	0.667	0.38	7.0895e-06	0	St3gal1
1.6951e-08	0.42743	0.991	0.932	0.00026418	0	Itm2c
1.7186e-07	0.425769	0.982	0.925	0.00267838	0	Cdc42
1.6315e-07	0.409878	0.702	0.482	0.00254273	0	Prkx
1.732e-10	0.408445	0.474	0.219	2.6994e-06	0	Rapgef2
3.459e-10	0.408424	0.289	0.077	5.3908e-06	0	Lactb
2.7923e-09	0.408322	0.202	0.041	4.3519e-05	0	Btla
8.3223e-15	0.407012	0.535	0.181	1.297e-10	0	Sema7a
3.2157e-09	0.405104	0.956	0.955	5.0117e-05	0	RP24.230J14.5
2.6947e-07	0.403448	0.877	0.733	0.00419971	0	Slc39a1
3.0277e-06	0.401325	0.439	0.224	0.0471868	0	Mtmr14
1.9556e-07	0.400963	0.553	0.294	0.00304784	0	Atp6v1a
1.8201e-06	0.397848	0.465	0.242	0.0283655	0	Tmem120b
2.7697e-07	0.393942	0.553	0.308	0.00431654	0	Nfkbiz
4.1733e-08	0.393297	0.605	0.335	0.00065041	0	Zyx
5.0663e-10	0.392701	0.746	0.432	7.8958e-06	0	Myo1c
4.4899e-13	0.390667	0.325	0.077	6.9975e-09	0	RP23.454A11.1
1.6444e-06	0.381867	0.175	0.045	0.0256287	0	RP23.168E14.7
6.3187e-11	0.373597	0.509	0.213	9.8477e-07	0	Antxr2
2.7042e-06	0.373271	0.412	0.217	0.0421453	0	RP24.263E2.7
1.9762e-08	0.371678	0.5	0.224	0.00030799	0	Rnf14
3.1882e-06	0.371238	0.895	0.742	0.0496886	0	Pik3r5
6.7477e-08	0.370559	0.263	0.084	0.00105162	0	Gm16712
3.4821e-10	0.369849	1	1	5.4269e-06	0	H2.D1
5.1825e-09	0.367897	0.789	0.498	8.0769e-05	0	Sh3kbp1
2.3358e-07	0.366021	0.553	0.294	0.00364035	0	Il10ra
1.7363e-10	0.360789	0.684	0.382	2.7061e-06	0	Jag1
2.6378e-07	0.360407	0.298	0.115	0.00411104	0	Pira2
5.8159e-07	0.354093	0.193	0.052	0.00906414	0	Socs3
1.1153e-09	0.349152	0.719	0.437	1.7383e-05	0	RP23.328G14.1
2.0289e-11	0.342629	1	1	3.1621e-07	0	Tmsb4x
6.9226e-09	0.341073	0.588	0.301	0.00010789	0	Trps1
4.5242e-07	0.340702	0.912	0.681	0.00705094	0	Sp140
4.4782e-07	0.339882	0.895	0.695	0.00697922	0	Ly75
2.3652e-06	0.336446	0.57	0.367	0.0368619	0	RP23.105M20.1
2.8038e-07	0.336052	0.535	0.281	0.00436978	0	Ptpn1
7.5926e-09	0.329955	0.939	0.749	0.00011833	0	Pim1
1.0538e-07	0.328632	0.614	0.355	0.00164235	0	Sowahc
1.6874e-07	0.323607	0.737	0.473	0.00262985	0	Arhgap28
5.9727e-08	0.318613	0.474	0.215	0.00093084	0	Tnfrsf14
2.0076e-06	0.311208	0.64	0.43	0.0312887	0	Insig1
2.9191e-06	0.311179	0.342	0.163	0.0454934	0	Isg15
1.1536e-07	0.306088	1	0.995	0.00179792	0	Lsp1
5.5302e-07	0.289137	0.237	0.075	0.00861876	0	Sms
8.2005e-07	0.288938	0.263	0.093	0.0127804	0	Pkmyt1
1.9389e-07	0.288493	0.632	0.367	0.00302174	0	Edem1
7.8645e-09	0.287498	0.728	0.419	0.00012257	0	Tcf4
2.623e-07	0.282767	0.456	0.219	0.00408793	0	Dennd3
1.4159e-19	0.270713	0.421	0.084	2.2067e-15	0	Cd1d2
1.1132e-06	0.269269	0.202	0.059	0.017349	0	Rnu3b4
1.1132e-06	0.269269	0.202	0.059	0.017349	0	Rnu3b2
1.1132e-06	0.269269	0.202	0.059	0.017349	0	Rnu3b3.1
1.1132e-06	0.269269	0.202	0.059	0.017349	0	Rnu3b1.1
3.9065e-09	0.26456	0.43	0.172	6.0883e-05	0	Cd80
7.753e-07	0.258344	0.614	0.364	0.012083	0	Plxnd1
1.0092e-06	0.257899	0.281	0.1	0.0157278	0	Lilr4b
9.5218e-13	0.256799	0.439	0.136	1.484e-08	0	Col27a1
2.2862e-08	0.256646	0.877	0.633	0.0003563	0	Snn
2.2008e-06	0.254789	0.175	0.048	0.0342994	0	Sh2d4a
2.5285e-06	0.253482	0.289	0.122	0.0394061	0	Klf7
1.8568e-08	0.250766	0.193	0.041	0.00028938	0	Dram1
