## Supplemental Spreadsheet 2 for "Proximity-dependent labeling identifies dendritic cells that drive the tumor-specific CD4^+^ T cell response"

### Sheet: Sheet 1
genes	groups
Ifrd1	Dc1.Dc2.Common
Ube2e1	Dc1.Dc2.Common
Pik3r5	Dc1.Dc2.Common
Cd80	Dc1.Dc2.Common
Itgb2	Dc1.Dc2.Common
Dpp4	Dc1.Dc2.Common
Cdc42	Dc1.Dc2.Common
Junb	Dc1.Dc2.Common
Efhd2	Dc1.Dc2.Common
Gpx1	Dc1.Dc2.Common
Tnip2	Dc1.Dc2.Common
Zyx	Dc1.Dc2.Common
Ccl17	Dc2.Only
Ccl6	Dc2.Only
Trf	Dc2.Only
Ccl9	Dc2.Only
Cd1d1	Dc2.Only
Cxcl1	Dc2.Only
Hcls1	Dc2.Only
Serpinb9b	Dc2.Only
Ifitm3	Dc2.Only
Cdc42ep3	Dc2.Only
Slc7a6	Dc2.Only
Anxa4	Dc2.Only
Nrp2	Dc2.Only
Dbi	Dc2.Only
Pvr	Dc2.Only
Ccdc50	Dc2.Only
Capg	Dc2.Only
Arpc1b	Dc2.Only
Slfn2	Dc2.Only
Capzb	Dc2.Only
Il2ra	Dc2.Only
Hsd17b12	Dc2.Only
Gpr183	Dc2.Only
Cryaa	Dc2.Only
Cd302	Dc2.Only
Rhof	Dc2.Only
Fgl2	Dc2.Only
Sirpa	Dc2.Only
Ctsc	Dc2.Only
Coro1a	Dc2.Only
Calcrl	Dc2.Only
Nr2f6	Dc2.Only
Tspan3	Dc2.Only
Anxa3	Dc2.Only
Psmb8	Dc2.Only
Lilrb4a	Dc2.Only
Lxn	Dc2.Only
Psme2b	Dc2.Only
Pon2	Dc2.Only
Itgav	Dc2.Only
Limd2	Dc2.Only
Ralb	Dc2.Only
Ehf	Dc2.Only
Tmsb4x	Dc2.Only
Sf3b3	Dc2.Only
Msn	Dc2.Only
Arhgdia	Dc2.Only
Eif1a	Dc2.Only
Calm3	Dc2.Only
Palld	Dc2.Only
Tbc1d1	Dc2.Only
Ggh	Dc2.Only
Rapgef2	Dc2.Only
Nfkbiz	Dc2.Only
Lilr4b	Dc2.Only
Tcf4	Dc2.Only
Prkx	Dc2.Only
Tkt	Dc2.Only
Lactb	Dc2.Only
Eif3i	Dc2.Only
Ifi209	Dc2.Only
Edem1	Dc2.Only
Rrbp1	Dc2.Only
Alcam	Dc2.Only
Tmem106a	Dc2.Only
Cast	Dc2.Only
Glipr2	Dc1.Dc2.Common
Srgn	Dc1.Dc2.Common
Serpinb9	Dc1.Dc2.Common
Cd86	Dc1.Dc2.Common
Cd81	Dc1.Dc2.Common
Lcp1	Dc1.Dc2.Common
Cd40	Dc1.Dc2.Common
Swap70	Dc1.Dc2.Common
Tnfrsf14	Dc1.Dc2.Common
Cd82	Dc1.Dc2.Common
Cd274	Dc1.Dc2.Common
Myl12a	Dc1.Dc2.Common
Mir155hg	Dc1.Dc2.Common
Ddx49	Dc1.Dc2.Common
Abracl	Dc1.Dc2.Common
Nudt9	Dc1.Dc2.Common
Ebi3	Dc1.Dc2.Common
Ifitm2	Dc1.Dc2.Common
Calm1	Dc1.Dc2.Common
Tmem39a	Dc1.Dc2.Common
Plscr1	Dc1.Dc2.Common
Myo1g	Dc1.Dc2.Common
Atp6v0a1	Dc1.Dc2.Common
Cd200	Dc1.Dc2.Common
Tubb2a	Dc1.Dc2.Common
Cnn2	Dc1.Dc2.Common
Wnk1	Dc1.Dc2.Common
Cst3	Dc1.Dc2.Common
Hnrnpa1	Dc1.Dc2.Common
Slc25a1	Dc1.Dc2.Common
Tcirg1	Dc1.Dc2.Common
Actg1	Dc1.Dc2.Common
Anxa2	Dc1.Dc2.Common
Inpp5b	Dc1.Dc2.Common
Tspo	Dc1.Dc2.Common
Nfkbia	Dc1.Dc2.Common
Mrps6	Dc1.Dc2.Common
Cfl1	Dc1.Dc2.Common
Fam49b	Dc1.Dc2.Common
Tnfsf9	Dc1.Dc2.Common
Pdcd4	Dc1.Dc2.Common
Glrx	Dc1.Dc2.Common
Txn1	Dc1.Dc2.Common
Serpinb1a	Dc1.Dc2.Common
Actb	Dc1.Dc2.Common
Sri	Dc1.Dc2.Common
Marcksl1	Dc1.Dc2.Common
Ube2v1	Dc1.Dc2.Common
Igsf8	Dc1.Dc2.Common
Ube2l6	Dc1.Dc2.Common
Pfn1	Dc1.Dc2.Common
Mlf2	Dc1.Dc2.Common
Serpinb6b	Dc1.Dc2.Common
Atxn7l1	Dc1.Dc2.Common
Tubb5	Dc1.Dc2.Common
Flna	Dc1.Dc2.Common
Wdr1	Dc1.Dc2.Common
Fas	Dc1.Dc2.Common
Nupr1	Dc1.Dc2.Common
Sptlc2	Dc1.Dc2.Common
Sema4a	Dc1.Dc2.Common
Clic4	Dc1.Dc2.Common
Ctsz	Dc1.Dc2.Common
Myl6	Dc1.Dc2.Common
Sec11c	Dc1.Dc2.Common
Ktn1	Dc1.Dc2.Common
Irf1	Dc1.Dc2.Common
Arpc4	Dc1.Dc2.Common
Actr3	Dc1.Dc2.Common
Rab32	Dc1.Dc2.Common
Arhgap28	Dc1.Dc2.Common
Arpc2	Dc1.Dc2.Common
Bcl2l1	Dc1.Dc2.Common
Lrrfip1	Dc1.Dc2.Common
M1ap	Dc1.Dc2.Common
Pirb	Dc1.Dc2.Common
Stk17b	Dc1.Dc2.Common
Bcl2a1b	Dc1.Dc2.Common
Tmem173	Dc1.Dc2.Common
Ldha	Dc1.Dc2.Common
Cd44	Dc1.Dc2.Common
Mob3a	Dc1.Dc2.Common
Prr13	Dc1.Dc2.Common
Tdrd7	Dc1.Dc2.Common
Fxyd5	Dc1.Dc2.Common
Sema7a	Dc1.Dc2.Common
Rps27l	Dc1.Dc2.Common
Il2rg	Dc1.Dc2.Common
Socs2	Dc1.Dc2.Common
Casp4	Dc1.Dc2.Common
Gbp2	Dc1.Dc2.Common
Cnn3	Dc1.Dc2.Common
Uqcrb	Dc1.Dc2.Common
Ccnd1	Dc1.Dc2.Common
Nsa2	Dc1.Dc2.Common
Emp3	Dc1.Dc2.Common
Bcl2a1d	Dc1.Dc2.Common
Sel1l	Dc1.Dc2.Common
Tnf	Dc1.Dc2.Common
Prex1	Dc1.Dc2.Common
Sp110	Dc1.Dc2.Common
Dusp1	Dc1.Dc2.Common
Rasa2	Dc1.Dc2.Common
Ctsh	Dc1.Dc2.Common
Sh3bgrl	Dc1.Dc2.Common
Fam129a	Dc1.Dc2.Common
Osbpl3	Dc1.Dc2.Common
Chst12	Dc1.Dc2.Common
Sh3kbp1	Dc1.Dc2.Common
Gapdh	Dc1.Dc2.Common
Eloc	Dc1.Dc2.Common
Rbm3	Dc1.Dc2.Common
Hn1	Dc1.Dc2.Common
Cdk6	Dc1.Dc2.Common
S100a10	Dc1.Dc2.Common
Ccl22	Dc1.Dc2.Common
Trim35	Dc1.Dc2.Common
Tpm4	Dc1.Dc2.Common
Psme2	Dc1.Dc2.Common
Vcam1	Dc1.Dc2.Common
Icam1	Dc1.Dc2.Common
Ehd1	Dc1.Dc2.Common
Tnfaip3	Dc1.Dc2.Common
Bhlhe40	Dc1.Dc2.Common
H2afz	Downregulated
Zmynd15	Downregulated
Mxd1	Downregulated
Csf2rb2	Downregulated
H2.M2	Downregulated
Csf2rb	Downregulated
RP23.374K9.2	Downregulated
Malat1	Downregulated
Sat1	Downregulated
Cblb	Downregulated
Rn18s.rs5	Downregulated
Mfge8	Downregulated
RP24.458F14.4	Downregulated
Slc46a3	Downregulated
Prr5l	Downregulated
mt.Rnr1	Downregulated
Arc	Downregulated
Eno3	Downregulated
Ndnf	Downregulated
Rps27	Downregulated
Adam23	Downregulated
Ucp2	Downregulated
Rassf4	Downregulated
Laptm4b	Downregulated
Cyb561a3	Downregulated
Cdh2	Downregulated
Eif4a2	Downregulated
Slco5a1	Downregulated
Rnf181	Downregulated
Epcam	Downregulated
Ccl5	Downregulated
Tbc1d4	Downregulated
Cadm1	Downregulated
mt.Rnr2	Downregulated
Trim7	Downregulated
Trp53inp1	Downregulated
Slc27a3	Downregulated
Dek	Downregulated
Ttc39a	Downregulated
Rps27rt	Downregulated
Evi2a	Downregulated
Slamf7	Downregulated
Mt1	Downregulated
Gtpbp1	Downregulated
Ptrf	Downregulated
